# CircRNAs and their regulatory networks associated with the antioxidant enzymes and immune responses of Asian honey bee larvae to fungal infection

**DOI:** 10.1101/2023.07.19.549790

**Authors:** Rui Guo, Kaiyao Zhang, Xuze Gao, Xin Jing, Sijia Guo, He Zang, Yuxuan Song, Kunze Li, Peiyuan Zou, Mengjun Chen, Ying Wu, Zhijian Huang, Zhongmin Fu, Dafu Chen

## Abstract

Non-coding RNA (ncRNA) plays an important role in the regulation of immune responses, growth, and development in plants and animals. Here, the identification, characteristic investigation, and molecular verification of circRNAs in *Apis cerana cerana* larval guts were conducted, and the expression pattern of larval circRNAs during *Ascosphaera apis* infection was analyzed. This was followed by exploration of the potential regulatory part of differentially expressed circRNAs (DEcircRNAs) in host immune responses. A total of 3178 circRNAs in the larval guts of *A. c. cerana* were identified, with a length distribution ranging from 15 nt to 96007 nt. Additionally, 45, 33, and 48 up-regulated circRNAs, as well as 110, 62, and 38 down-regulated circRNAs were identified in the *A*.*-apis*-inoculated 4-, 5-, and 6-day-old larval guts in comparison with the corresponding uninoculated larval guts. These DEcircRNAs were predicted to target 29, 25, and 18 parental genes, which were relative to 12, 20, and 17 GO terms as well as 144, 114, and 61 KEGG pathways, including five cellular and four humoral immune pathways containing melanization, phagosomes, lysosomes, endocytosis, apoptosis, MAPK, Ras, and Jak-STAT signaling pathways. Furthermore, complex competing endogenous RNA (ceRNA) regulatory networks were detected as being formed among DEcircRNAs, DEmiRNAs, and DEmRNAs. The target DEmRNAs were engaged in 36, 47, and 47 GO terms as well as 331, 332, and 331 pathways, including six cellular and six humoral immune-related pathways. In total, nineteen DEcircRNAs, five DEmiRNAs, and three mRNAs were included in the sub-networks relative to three antioxidant enzymes, including superoxide dismutase (SOD), catalase (CAT), and glutathione S-transferase (GST). Finally, back-splicing sites within 15 circRNAs and the difference in the 15 DEcircRNAs’ expression between uninoculated and *A*.*-apis*-inoculated larval guts were confirmed utilizing molecular methods. These findings not only enrich our understanding of bee host–fungal pathogen interactions, but also lay a foundation for illuminating the mechanism underlying the DEcircRNA-mediated immune defense of *A. c. cerana* larvae against *A. apis* invasion.
