## supplemental for "CircRNAs and their regulatory networks associated with the antioxidant enzymes and immune responses of Asian honey bee larvae to fungal infection": Table S1.xlsx

### Sheet: Sheet1
Table S1. Detailed information about primers used in this work
Primer	Sequences (5'-3')
novel_circ_000983-F	AGGGACATCGCCCACTCAAT
novel_circ_000983-R	GCCCGCACCACTTCCATCTT
novel_circ_001484-F	CGACTTCCACTCGAGCATCC
novel_circ_001484-R	ACCCCACTTCGCCTATTTACC
novel_circ_002377-F	TGACACAAGCCAGATTGACCG
novel_circ_002377-R	GCTTATCGTGCTACCCTTCTTCA
novel_circ_002486-F	TCAAGGGGTGAACGGCAAGA
novel_circ_002486-R	CGCTCGGCAAAACGGTGAATTTATC
novel_circ_000882-F	ACCACGGGAACCGACGAGACCACAG
novel_circ_000882-R	CCACCGTCCACATTTTT
novel_circ_000504-F	CGAAGATTTTCAAGGGG
novel_circ_000504-R	GACACAACCGAACCGAT
novel_circ_001175-F	GCCACGACAATAAGAAAC
novel_circ_001175-R	GTCAGATGAGCCGAGTTC
novel_circ_002439-F	AGGCATCTTCTTGTCTCG
novel_circ_002439-R	ACCTCTTTCTTGCTGTTC
novel_circ_000405-F	CATTTGTACCACCAATCG
novel_circ_000405-R	GTATCTGTGACATCCGCC
novel_circ_003046-F	ACCCCTGCATTCTTCGT
novel_circ_003046-R	TTTTAGCCCCGTGTTTCT
novel_circ_000526-F	TGTTCATCTTTTTCCCAG
novel_circ_000526-R	TTTCCGCAGTATCGTGTC
novel_circ_002378-F	GCTCTTGGAGATGATTTGGC
novel_circ_002378-R	TTCGTTACATTGATGCTGGTG
novel_circ_001391-F	TAACTGAAACGACCACGAAA
novel_circ_001391-R	ATCTGCTTGTCTATCAGCTGTAC
novel_circ_001799-F	AAAATGGGCACATCGTTGA
novel_circ_001799-R	CGCTCTGCACACCAGAAAT
novel_circ_000102-F	TGGATACGGTGTATTCAGCA
novel_circ_000102-R	GAAGCCAGCCCCTCTAAG
actin-F	TTATATGCCAACACTGTCCTTT
actin-R	AGAATTGATCCACCAATCCA
