## supplemental for "CircRNAs and their regulatory networks associated with the antioxidant enzymes and immune responses of Asian honey bee larvae to fungal infection": Table S2.xlsx

### Sheet: Sheet1
Table S2. Summary of data quality control
Sample	raw reads	clean reads	Q30	CG content
AcCK1	73830148	73775592	0.9465	0.4722
AcCK2	96586212	96513798	0.9421	0.4672
AcCK3	94552744	94495000	0.9489	0.4975
AcT1	76672564	76593924	0.9342	0.4732
AcT2	90954858	90870608	0.9435	0.485
AcT3	83418832	83339288	0.9464	0.5175
