## supplemental for "CircRNAs and their regulatory networks associated with the antioxidant enzymes and immune responses of Asian honey bee larvae to fungal infection": Table S4.xlsx

### Sheet: AcCK1 vs AcT1
Table S4. DEcircRNAs in the AcCK1 vs AcT1 comparison group
CircRNA ID	AcCK1_count	AcT1_count	AcCK1 RPM	AcT1 RPM	log2(Fold change)	P value	FDR	Significant	Source gene ID	Chromosome	Strand	Genomic start	Genomic end	Length	Type
novel_circ_000015	6	0	210.852	0.001	-17.6859	0.0312734	0.392499	yes	LOC108002084	NW_016017455.1	-	893544	895102	386	annot_exons
novel_circ_000050	9	0	316.278	0.001	-18.2708	0.00391328	0.0983042	yes	LOC108003653	NW_016017455.1	-	2583353	2584739	1387	exon_intron
novel_circ_000051	1370	2807	48144.5	102423	1.08909	2.78286e-107	6.21691e-104	yes	LOC108003695	NW_016017455.1	+	2661045	2670682	9161	exon_intron
novel_circ_000091	26	8	913.691	291.907	-1.6462	0.00295847	0.0777555	yes	LOC114577180	NW_016017456.1	+	198678	200971	2294	exon_intron
novel_circ_000093	22	4	773.123	145.953	-2.40519	0.000537698	0.0222448	yes	NA	NW_016017456.1	-	407476	417110	9635	intergenic
novel_circ_000102	26	11	913.691	401.372	-1.18677	0.0201872	0.311784	yes	LOC107995988	NW_016017456.1	+	1404383	1406972	350	annot_exons
novel_circ_000114	6	0	210.852	0.001	-17.6859	0.0312734	0.392499	yes	LOC107995475	NW_016017456.1	+	2031624	2034449	2273	annot_exons
novel_circ_000129	0	10	0.001	364.884	18.4771	0.00195752	0.0572434	yes	LOC107994102	NW_016017456.1	-	3156540	3157108	443	annot_exons
novel_circ_000133	33	13	1159.69	474.349	-1.28971	0.00666872	0.15202	yes	LOC107994792	NW_016017456.1	+	3482166	3485591	1915	annot_exons
novel_circ_000182	23	7	808.265	255.419	-1.66197	0.00525564	0.124905	yes	LOC107999178	NW_016017479.1	-	358910	359324	415	one_exon
novel_circ_000186	6	0	210.852	0.001	-17.6859	0.0312734	0.392499	yes	LOC107998870	NW_016017479.1	-	628431	628957	406	annot_exons
novel_circ_000255	8	0	281.136	0.001	-18.1009	0.00782344	0.159758	yes	LOC108003569	NW_016017567.1	-	1581187	1587589	1635	annot_exons
novel_circ_000278	8	0	281.136	0.001	-18.1009	0.00782344	0.159758	yes	LOC108003479	NW_016017567.1	-	2560409	2560768	360	one_exon
novel_circ_000284	16	5	562.272	182.442	-1.62383	0.0266814	0.379657	yes	LOC108003597	NW_016017567.1	+	3150889	3151348	366	annot_exons
novel_circ_000331	11	2	386.562	72.9767	-2.40519	0.0225028	0.326437	yes	LOC108003857	NW_016017623.1	+	291902	293075	442	annot_exons
novel_circ_000350	7	0	245.994	0.001	-17.9083	0.0156414	0.260768	yes	LOC108003872	NW_016017634.1	-	526296	546338	598	annot_exons
novel_circ_000353	17	41	597.414	1496.02	1.32433	0.00157155	0.0501549	yes	LOC108003872	NW_016017634.1	-	533754	546338	317	annot_exons
novel_circ_000364	11	0	386.562	0.001	-18.5603	0.00097925	0.0342225	yes	LOC108003950	NW_016017656.1	+	326358	333294	6389	exon_intron
novel_circ_000445	17	3	597.414	109.465	-2.44826	0.00258886	0.0696808	yes	LOC108004244	NW_016017745.1	+	13027	14330	573	annot_exons
novel_circ_000515	11	28	386.562	1021.67	1.40216	0.00954372	0.185397	yes	LOC107992469	NW_016017823.1	-	336809	340175	2601	annot_exons
novel_circ_000518	2	11	70.2839	401.372	2.51367	0.0225028	0.326437	yes	LOC107992482	NW_016017823.1	+	395758	396198	331	annot_exons
novel_circ_000562	534	246	18765.8	8976.14	-1.06394	3.70654e-22	2.0701e-19	yes	NA	NW_016017900.1	-	605032	605750	719	intergenic
novel_circ_000575	17	6	597.414	218.93	-1.44826	0.034792	0.431807	yes	LOC107992818	NW_016017900.1	-	1369198	1372070	348	annot_exons
novel_circ_000594	17	5	597.414	182.442	-1.71129	0.0169593	0.276548	yes	LOC107992891	NW_016017901.1	+	163583	165990	2408	one_exon
novel_circ_000599	58	24	2038.23	875.721	-1.21878	0.000548662	0.0222856	yes	LOC107992899	NW_016017912.1	+	349132	350982	1779	exon_intron
novel_circ_000602	31	6	1089.4	218.93	-2.31499	4.18905e-05	0.00267381	yes	NA	NW_016017945.1	-	21302	21607	306	intergenic
novel_circ_000627	3	16	105.426	583.814	2.46928	0.00444281	0.106723	yes	LOC107992960	NW_016017956.1	+	172365	172685	321	one_exon
novel_circ_000651	0	10	0.001	364.884	18.4771	0.00195752	0.0572434	yes	LOC107992960	NW_016017956.1	+	218340	220412	425	annot_exons
novel_circ_000962	77	18	2705.93	656.79	-2.04262	3.24981e-09	6.05007e-07	yes	LOC107993804	NW_016018233.1	-	56217	57401	1185	intronic
novel_circ_000983	23	8	808.265	291.907	-1.46932	0.0107331	0.201493	yes	LOC107993750	NW_016018233.1	-	753253	754446	444	annot_exons
novel_circ_001069	58	21	2038.23	766.256	-1.41142	0.000105781	0.00605936	yes	LOC107994172	NW_016018344.1	-	2135368	2146392	7228	exon_intron
novel_circ_001092	8	0	281.136	0.001	-18.1009	0.00782344	0.159758	yes	LOC107994268	NW_016018418.1	+	1548	2472	546	annot_exons
novel_circ_001106	0	10	0.001	364.884	18.4771	0.00195752	0.0572434	yes	LOC107994399	NW_016018455.1	-	575024	575431	305	annot_exons
novel_circ_001142	9	1	316.278	36.4884	-3.11568	0.0215151	0.31831	yes	LOC107994579	NW_016018511.1	+	115625	115950	326	antisense
novel_circ_001148	16	37	562.272	1350.07	1.26369	0.00388515	0.0983042	yes	LOC107994623	NW_016018533.1	-	109692	116206	6429	exon_intron
novel_circ_001175	13	27	456.846	985.186	1.10869	0.0386695	0.459789	yes	LOC107994726	NW_016018566.1	+	1972335	1972743	409	one_exon
novel_circ_001176	4	21	140.568	766.256	2.44656	0.000916869	0.0335784	yes	LOC107994726	NW_016018566.1	+	1972335	1976168	578	annot_exons
novel_circ_001193	11	0	386.562	0.001	-18.5603	0.00097925	0.0342225	yes	LOC107994823	NW_016018566.1	+	3586705	3587604	900	one_exon
novel_circ_001276	68	31	2389.65	1131.14	-1.07903	0.000579873	0.0231328	yes	LOC107995057	NW_016018567.1	+	315572	324820	8586	exon_intron
novel_circ_001346	21	0	737.981	0.001	-19.4932	9.6373e-07	9.78624e-05	yes	LOC107995435	NW_016018716.1	+	1541	2040	500	one_exon
novel_circ_001350	0	8	0.001	291.907	18.1551	0.00782344	0.159758	yes	LOC107995527	NW_016018789.1	+	58278	60664	1653	annot_exons
novel_circ_001358	37	16	1300.25	583.814	-1.15521	0.00786634	0.159758	yes	LOC107995486	NW_016018789.1	+	1285460	1293290	7277	exon_intron
novel_circ_001375	279	581	9804.61	21199.7	1.11251	1.00455e-26	7.48058e-24	yes	LOC114576763	NW_016018823.1	-	27821	41027	13207	exon_intron
novel_circ_001420	19	1	667.697	36.4884	-4.19369	4.03632e-05	0.0026521	yes	LOC107995892	NW_016019011.1	+	224087	224679	294	annot_exons
novel_circ_001447	6	0	210.852	0.001	-17.6859	0.0312734	0.392499	yes	LOC107996055	NW_016019053.1	+	123769	129096	4019	exon_intron
novel_circ_001453	10	0	351.42	0.001	-18.4228	0.00195752	0.0572434	yes	LOC107996135	NW_016019053.1	+	692641	693478	411	annot_exons
novel_circ_001467	19	2	667.697	72.9767	-3.19369	0.000222778	0.0103685	yes	LOC107996152	NW_016019057.1	-	2593	6076	3482	annot_exons
novel_circ_001483	6	0	210.852	0.001	-17.6859	0.0312734	0.392499	yes	LOC107996185	NW_016019064.1	+	1403019	1403446	428	one_exon
novel_circ_001484	20	6	702.839	218.93	-1.68272	0.00939996	0.184206	yes	LOC107996185	NW_016019064.1	+	1403019	1404614	1252	annot_exons
novel_circ_001502	0	22	0.001	802.744	19.6146	4.82371e-07	5.38808e-05	yes	LOC107996165	NW_016019064.1	-	1633180	1635297	2118	antisense
novel_circ_001518	0	7	0.001	255.419	17.9625	0.0156414	0.260768	yes	LOC107996346	NW_016019075.1	-	1089457	1103341	13885	exon_intron
novel_circ_001520	17	3	597.414	109.465	-2.44826	0.00258886	0.0696808	yes	LOC107996281	NW_016019075.1	-	1270838	1272015	576	annot_exons
novel_circ_001529	69	18	2424.8	656.79	-1.88436	1.31076e-07	1.72249e-05	yes	LOC107996327	NW_016019075.1	-	1598647	1599243	597	intronic
novel_circ_001536	12	3	421.704	109.465	-1.94576	0.0352229	0.432352	yes	LOC107996375	NW_016019086.1	+	275039	299670	1122	annot_exons
novel_circ_001561	184	87	6466.12	3174.49	-1.02638	2.78679e-08	4.15046e-06	yes	LOC107996434	NW_016019086.1	+	1391740	1401625	6985	exon_intron
novel_circ_001562	0	6	0.001	218.93	17.7401	0.0312734	0.392499	yes	LOC114577344	NW_016019086.1	+	1508250	1525383	17134	exon_intron
novel_circ_001612	20	6	702.839	218.93	-1.68272	0.00939996	0.184206	yes	LOC107996901	NW_016019108.1	+	10863	11476	376	annot_exons
novel_circ_001648	6	0	210.852	0.001	-17.6859	0.0312734	0.392499	yes	LOC107996648	NW_016019108.1	-	5387163	5425273	15844	exon_intron
novel_circ_001684	0	8	0.001	291.907	18.1551	0.00782344	0.159758	yes	NA	NW_016019121.1	+	10003	11270	1268	intergenic
novel_circ_001721	9	1	316.278	36.4884	-3.11568	0.0215151	0.31831	yes	LOC107997401	NW_016019153.1	-	149599	158737	566	annot_exons
novel_circ_001752	17	4	597.414	145.953	-2.03322	0.00722652	0.159758	yes	LOC107997489	NW_016019164.1	-	1169104	1173807	1146	annot_exons
novel_circ_001777	26	2	913.691	72.9767	-3.6462	3.07473e-06	0.00026419	yes	LOC107997643	NW_016019175.1	-	1161926	1162348	423	one_exon
novel_circ_001780	63	7	2213.94	255.419	-3.11568	4.41934e-12	9.8728e-10	yes	LOC107997643	NW_016019175.1	-	1256016	1256317	302	one_exon
novel_circ_001799	29	0	1019.12	0.001	-19.9589	3.80158e-09	6.53286e-07	yes	LOC107997783	NW_016019197.1	-	369005	389709	273	annot_exons
novel_circ_001800	6	0	210.852	0.001	-17.6859	0.0312734	0.392499	yes	LOC107997877	NW_016019197.1	-	519760	520434	539	annot_exons
novel_circ_001827	47	15	1651.67	547.325	-1.59346	9.05054e-05	0.00532077	yes	LOC107997823	NW_016019197.1	-	1336036	1356187	4644	exon_intron
novel_circ_001828	14	4	491.988	145.953	-1.75311	0.0309574	0.392499	yes	LOC107997823	NW_016019197.1	-	1353341	1356187	2711	exon_intron
novel_circ_001834	16	3	562.272	109.465	-2.3608	0.00444281	0.106723	yes	LOC107997935	NW_016019205.1	+	10823	11868	887	annot_exons
novel_circ_001845	9	1	316.278	36.4884	-3.11568	0.0215151	0.31831	yes	LOC107998249	NW_016019219.1	-	26046	32448	634	annot_exons
novel_circ_001856	12	3	421.704	109.465	-1.94576	0.0352229	0.432352	yes	LOC107998096	NW_016019219.1	+	822790	825589	690	annot_exons
novel_circ_001863	13	4	456.846	145.953	-1.6462	0.0491362	0.560052	yes	LOC107998144	NW_016019219.1	-	1787103	1788306	920	annot_exons
novel_circ_001874	6	0	210.852	0.001	-17.6859	0.0312734	0.392499	yes	LOC107998101	NW_016019219.1	-	2397387	2398613	1227	exon_intron
novel_circ_001925	0	7	0.001	255.419	17.9625	0.0156414	0.260768	yes	LOC107998284	NW_016019220.1	+	1263493	1263720	228	one_exon
novel_circ_001937	10	1	351.42	36.4884	-3.26769	0.0117402	0.214981	yes	LOC107998284	NW_016019220.1	+	1263954	1264181	228	one_exon
novel_circ_001954	8	1	281.136	36.4884	-2.94576	0.0391047	0.459789	yes	LOC107998401	NW_016019231.1	+	1178818	1179425	398	annot_exons
novel_circ_001959	45	15	1581.39	547.325	-1.53072	0.000208018	0.00988747	yes	LOC107998347	NW_016019231.1	-	1269123	1269311	189	antisense
novel_circ_001960	129	30	4533.31	1094.65	-2.0501	6.759e-15	2.5166e-12	yes	LOC107998347	NW_016019231.1	-	1269123	1269401	279	antisense
novel_circ_001961	49	17	1721.96	620.302	-1.47301	0.000155784	0.00783803	yes	LOC107998347	NW_016019231.1	-	1269141	1269329	189	antisense
novel_circ_001964	29	4	1019.12	145.953	-2.80374	1.10954e-05	0.000854727	yes	LOC107998347	NW_016019231.1	-	1269159	1269347	189	antisense
novel_circ_001965	28	2	983.975	72.9767	-3.75311	8.82267e-07	9.38564e-05	yes	LOC107998347	NW_016019231.1	-	1269204	1269482	279	antisense
novel_circ_001967	172	37	6044.42	1350.07	-2.16257	9.90103e-21	4.42378e-18	yes	LOC107998347	NW_016019231.1	-	1269240	1269518	279	antisense
novel_circ_001970	20	2	702.839	72.9767	-3.26769	0.000122056	0.00649219	yes	LOC107998347	NW_016019231.1	-	1269285	1269374	90	antisense
novel_circ_001971	13	0	456.846	0.001	-18.8013	0.000245094	0.0111743	yes	LOC107998347	NW_016019231.1	-	1269285	1269482	198	antisense
novel_circ_001972	82	18	2881.64	656.79	-2.13339	2.97199e-10	6.03585e-08	yes	LOC107998347	NW_016019231.1	-	1269330	1269518	189	antisense
novel_circ_001973	8	0	281.136	0.001	-18.1009	0.00782344	0.159758	yes	LOC107998347	NW_016019231.1	+	1274306	1274422	117	one_exon
novel_circ_001975	21	2	737.981	72.9767	-3.33808	6.66138e-05	0.00402203	yes	LOC107998347	NW_016019231.1	-	1274315	1274431	117	antisense
novel_circ_001986	9	1	316.278	36.4884	-3.11568	0.0215151	0.31831	yes	LOC107998414	NW_016019242.1	+	143075	147648	735	annot_exons
novel_circ_002039	11	24	386.562	875.721	1.17977	0.0411345	0.478617	yes	LOC107998746	NW_016019275.1	+	557607	559754	672	annot_exons
novel_circ_002078	6	0	210.852	0.001	-17.6859	0.0312734	0.392499	yes	LOC107998930	NW_016019297.1	+	27949	28331	383	one_exon
novel_circ_002084	31	9	1089.4	328.395	-1.73003	0.000687676	0.0260384	yes	LOC107998877	NW_016019297.1	-	309763	320580	9388	exon_intron
novel_circ_002087	17	6	597.414	218.93	-1.44826	0.034792	0.431807	yes	LOC107998974	NW_016019297.1	-	431683	432366	418	annot_exons
novel_circ_002163	7	26	245.994	948.697	1.94733	0.0013304	0.0437075	yes	LOC107999286	NW_016019330.1	-	3143987	3145820	1028	annot_exons
novel_circ_002165	4	21	140.568	766.256	2.44656	0.000916869	0.0335784	yes	LOC107999287	NW_016019330.1	+	3191831	3207371	15541	antisense
novel_circ_002175	13	2	456.846	72.9767	-2.6462	0.0074061	0.159758	yes	LOC107999482	NW_016019331.1	-	471375	471722	253	annot_exons
novel_circ_002180	0	7	0.001	255.419	17.9625	0.0156414	0.260768	yes	LOC107999516	NW_016019331.1	-	593429	593841	319	annot_exons
novel_circ_002185	11	1	386.562	36.4884	-3.40519	0.00636217	0.148053	yes	LOC107999505	NW_016019331.1	-	1004815	1010710	831	annot_exons
novel_circ_002199	55	14	1932.81	510.837	-1.91976	1.15442e-06	0.00011213	yes	LOC107999597	NW_016019342.1	+	42755	63444	6098	exon_intron
novel_circ_002206	26	7	913.691	255.419	-1.83884	0.0013304	0.0437075	yes	LOC107999588	NW_016019342.1	+	625257	637143	8642	exon_intron
novel_circ_002215	6	0	210.852	0.001	-17.6859	0.0312734	0.392499	yes	LOC107999690	NW_016019353.1	+	202451	205422	1451	annot_exons
novel_circ_002267	0	7	0.001	255.419	17.9625	0.0156414	0.260768	yes	LOC107999825	NW_016019375.1	+	665494	665676	183	one_exon
novel_circ_002275	340	764	11948.3	27877.1	1.22228	1.77231e-39	1.97967e-36	yes	LOC107999817	NW_016019375.1	-	687908	691683	3776	exon_intron
novel_circ_002286	18	4	632.556	145.953	-2.11568	0.00436394	0.106723	yes	LOC107999893	NW_016019386.1	-	393967	394850	388	annot_exons
novel_circ_002326	31	14	1089.4	510.837	-1.0926	0.022776	0.328269	yes	LOC114577815	NW_016019397.1	-	267408	271584	4177	exon_intron
novel_circ_002354	6	0	210.852	0.001	-17.6859	0.0312734	0.392499	yes	LOC108000109	NW_016019419.1	+	338750	339330	448	annot_exons
novel_circ_002367	2	12	70.2839	437.86	2.6392	0.0129695	0.229951	yes	LOC108000201	NW_016019430.1	+	514314	518155	1193	annot_exons
novel_circ_002377	28	55	983.975	2006.86	1.02825	0.00197303	0.0572434	yes	LOC108000176	NW_016019430.1	-	694364	695281	312	annot_exons
novel_circ_002378	0	6	0.001	218.93	17.7401	0.0312734	0.392499	yes	LOC108000173	NW_016019430.1	+	789557	790493	656	annot_exons
novel_circ_002388	14	1	491.988	36.4884	-3.75311	0.000980413	0.0342225	yes	LOC108000170	NW_016019430.1	+	964004	964401	322	annot_exons
novel_circ_002405	0	6	0.001	218.93	17.7401	0.0312734	0.392499	yes	LOC108000369	NW_016019441.1	-	341401	341926	526	one_exon
novel_circ_002429	11	2	386.562	72.9767	-2.40519	0.0225028	0.326437	yes	LOC108000332	NW_016019441.1	+	4133465	4139645	1212	annot_exons
novel_circ_002442	14	4	491.988	145.953	-1.75311	0.0309574	0.392499	yes	LOC108000569	NW_016019442.1	+	361391	361827	275	annot_exons
novel_circ_002445	16	0	562.272	0.001	-19.1009	3.07011e-05	0.00214332	yes	LOC108000547	NW_016019442.1	+	481712	485016	316	annot_exons
novel_circ_002486	33	14	1159.69	510.837	-1.1828	0.0114445	0.213058	yes	LOC108000798	NW_016019475.1	+	167626	168515	814	annot_exons
novel_circ_002490	23	9	808.265	328.395	-1.2994	0.0201593	0.311784	yes	LOC108000823	NW_016019475.1	+	315730	316492	458	annot_exons
novel_circ_002496	25	10	878.549	364.884	-1.26769	0.0167675	0.27543	yes	LOC108000800	NW_016019475.1	+	413392	413722	331	one_exon
novel_circ_002502	43	20	1511.1	729.767	-1.0501	0.00723705	0.159758	yes	LOC108000839	NW_016019475.1	-	471242	471758	258	annot_exons
novel_circ_002504	16	4	562.272	145.953	-1.94576	0.0118586	0.215383	yes	LOC108000839	NW_016019475.1	-	471618	481845	651	annot_exons
novel_circ_002505	23	9	808.265	328.395	-1.2994	0.0201593	0.311784	yes	LOC108000839	NW_016019475.1	-	471618	496478	14312	exon_intron
novel_circ_002506	16	2	562.272	72.9767	-2.94576	0.00131833	0.0437075	yes	LOC108000839	NW_016019475.1	-	475968	476299	332	one_exon
novel_circ_002521	45	19	1581.39	693.279	-1.18968	0.0022628	0.0640511	yes	LOC108000805	NW_016019475.1	-	844669	846186	1159	exon_intron
novel_circ_002548	34	16	1194.83	583.814	-1.03322	0.0214513	0.31831	yes	LOC108001011	NW_016019508.1	+	95288	95775	488	one_exon
novel_circ_002570	9	23	316.278	839.232	1.40788	0.0201593	0.311784	yes	LOC108000995	NW_016019508.1	-	743042	743818	462	annot_exons
novel_circ_002596	13	50	456.846	1824.42	1.99766	1.94915e-06	0.000174176	yes	LOC108001152	NW_016019530.1	-	119027	119161	135	one_exon
novel_circ_002598	5	18	175.71	656.79	1.90224	0.0106654	0.201493	yes	LOC108001153	NW_016019530.1	+	119027	119368	342	intronic
novel_circ_002601	16	48	562.272	1751.44	1.6392	5.22391e-05	0.00324173	yes	LOC108001152	NW_016019530.1	-	119035	119169	135	one_exon
novel_circ_002604	3	21	105.426	766.256	2.8616	0.000279321	0.0122354	yes	LOC108001152	NW_016019530.1	-	119107	119310	204	one_exon
novel_circ_002605	4	22	140.568	802.744	2.51367	0.000537698	0.0222448	yes	LOC108001153	NW_016019530.1	+	119107	119310	204	intronic
novel_circ_002606	9	26	316.278	948.697	1.58476	0.00603094	0.141822	yes	LOC108001152	NW_016019530.1	-	119107	119379	273	one_exon
novel_circ_002607	4	23	140.568	839.232	2.5778	0.000313464	0.0134669	yes	LOC108001153	NW_016019530.1	+	119108	119311	204	intronic
novel_circ_002608	3	22	105.426	802.744	2.92871	0.000157883	0.00783803	yes	LOC108001152	NW_016019530.1	-	119108	119311	204	one_exon
novel_circ_002609	9	28	316.278	1021.67	1.69167	0.00258608	0.0696808	yes	LOC108001152	NW_016019530.1	-	119108	119380	273	one_exon
novel_circ_002610	13	39	456.846	1423.05	1.6392	0.000273429	0.0122168	yes	LOC108001153	NW_016019530.1	+	119108	119380	273	intronic
novel_circ_002619	8	0	281.136	0.001	-18.1009	0.00782344	0.159758	yes	LOC108001218	NW_016019530.1	+	511416	511869	454	one_exon
novel_circ_002625	59	122	2073.38	4451.58	1.10234	1.24724e-06	0.000116097	yes	LOC108001231	NW_016019541.1	+	160754	167218	6376	exon_intron
novel_circ_002629	27	11	948.833	401.372	-1.24121	0.0139417	0.243327	yes	LOC108001250	NW_016019541.1	+	209718	215649	5932	exon_intron
novel_circ_002673	4	14	140.568	510.837	1.8616	0.0309574	0.392499	yes	LOC108001520	NW_016019553.1	-	538386	539273	730	annot_exons
novel_circ_002674	3	17	105.426	620.302	2.55674	0.00258886	0.0696808	yes	LOC108001512	NW_016019553.1	+	577721	577991	271	one_exon
novel_circ_002690	6	0	210.852	0.001	-17.6859	0.0312734	0.392499	yes	LOC108001529	NW_016019564.1	-	894318	895720	551	annot_exons
novel_circ_002730	9	1	316.278	36.4884	-3.11568	0.0215151	0.31831	yes	LOC108001667	NW_016019608.1	+	705648	708844	307	annot_exons
novel_circ_002756	27	9	948.833	328.395	-1.53072	0.00396469	0.0984123	yes	LOC108001888	NW_016019641.1	+	294034	294523	490	one_exon
novel_circ_002766	1	8	35.142	291.907	3.05424	0.0391047	0.459789	yes	LOC108001957	NW_016019652.1	+	102451	105178	2728	exon_intron
novel_circ_002812	10	0	351.42	0.001	-18.4228	0.00195752	0.0572434	yes	LOC108002038	NW_016019663.1	-	3282444	3283274	831	antisense
novel_circ_002833	19	5	667.697	182.442	-1.87176	0.00664208	0.15202	yes	LOC108002298	NW_016019675.1	-	406536	408463	532	annot_exons
novel_circ_002852	21	74	737.981	2700.14	1.87138	1.25438e-08	2.00164e-06	yes	LOC114578104	NW_016019697.1	-	183819	189121	2434	exon_intron
novel_circ_002869	6	0	210.852	0.001	-17.6859	0.0312734	0.392499	yes	LOC108002442	NW_016019708.1	-	29270	30875	1606	intronic
novel_circ_002882	42	17	1475.96	620.302	-1.25061	0.00226501	0.0640511	yes	LOC108002419	NW_016019708.1	+	577672	582121	1818	exon_intron
novel_circ_002884	14	3	491.988	109.465	-2.16815	0.0127622	0.228085	yes	LOC108002492	NW_016019719.1	-	367187	367511	325	one_exon
novel_circ_002914	10	2	351.42	72.9767	-2.26769	0.0386306	0.459789	yes	LOC108002638	NW_016019763.1	-	579018	579620	352	annot_exons
novel_circ_002951	15	5	527.13	182.442	-1.53072	0.0414893	0.480244	yes	LOC108002801	NW_016019774.1	+	1586667	1588508	1530	annot_exons
novel_circ_002973	8	0	281.136	0.001	-18.1009	0.00782344	0.159758	yes	LOC108002696	NW_016019774.1	+	2372525	2373533	512	annot_exons
novel_circ_002977	51	18	1792.24	656.79	-1.44826	0.000134215	0.00697293	yes	LOC108002698	NW_016019774.1	+	2682716	2691498	8411	exon_intron
novel_circ_002986	10	1	351.42	36.4884	-3.26769	0.0117402	0.214981	yes	LOC108002701	NW_016019774.1	-	2807386	2808036	651	one_exon
novel_circ_003002	8	1	281.136	36.4884	-2.94576	0.0391047	0.459789	yes	LOC108002845	NW_016019774.1	-	3084677	3086029	1216	annot_exons
novel_circ_003085	12	75	421.704	2736.63	2.6981	1.73377e-12	4.30361e-10	yes	LOC108003328	NW_016019863.1	+	137310	145720	7759	exon_intron
novel_circ_003092	7	0	245.994	0.001	-17.9083	0.0156414	0.260768	yes	LOC108003317	NW_016019863.1	+	221236	251682	1042	annot_exons

### Sheet: AcCK2 vs AcT2
Table S4. DEcircRNAs in the AcCK2 vs AcT2 comparison group
CircRNA ID	AcCK2_count	AcT2_count	AcCK2 RPM	AcT2 RPM	log2(Fold change)	P value	FDR	Significant	Source gene ID	Chromosome	Strand	Genomic start	Genomic end	Length	Type
novel_circ_000132	1	8	27.9689	262.709	3.23157	0.0391047	0.679937	yes	ncbi_107995253	NW_016017456.1	+	3426392	3427473	674	annot_exons
novel_circ_000133	15	2	419.533	65.6771	-2.67532	0.00419502	0.254309	yes	ncbi_107994792	NW_016017456.1	+	3482166	3485591	1915	annot_exons
novel_circ_000139	12	2	335.627	65.6771	-2.35339	0.0225028	0.542503	yes	ncbi_107996802	NW_016017457.1	+	514662	515276	319	annot_exons
novel_circ_000182	3	13	83.9067	426.901	2.34704	0.0127622	0.454243	yes	ncbi_107999178	NW_016017479.1	-	358910	359324	415	one_exon
novel_circ_000188	6	0	167.813	0.001	-17.3565	0.0312734	0.631949	yes	ncbi_107999718	NW_016017501.1	-	25381	26776	690	annot_exons
novel_circ_000292	34	14	950.943	459.74	-1.04854	0.0187608	0.500957	yes	ncbi_108003484	NW_016017567.1	+	3246629	3247649	526	annot_exons
novel_circ_000306	5	15	139.844	492.578	1.81653	0.0118586	0.443315	yes	ncbi_108003717	NW_016017579.1	-	504274	554874	3384	annot_exons
novel_circ_000331	8	1	223.751	32.8386	-2.76843	0.0391047	0.679937	yes	ncbi_108003857	NW_016017623.1	+	291902	293075	442	annot_exons
novel_circ_000450	21	6	587.347	197.031	-1.57579	0.0192367	0.502492	yes	ncbi_108004278	NW_016017745.1	-	212656	219180	6031	exon_intron
novel_circ_000504	43	17	1202.66	558.256	-1.10723	0.00873873	0.362981	yes	ncbi_107992423	NW_016017812.1	+	396783	397380	598	one_exon
novel_circ_000518	1	13	27.9689	426.901	3.93201	0.000980413	0.0709376	yes	ncbi_107992482	NW_016017823.1	+	395758	396198	331	annot_exons
novel_circ_000524	16	3	447.502	98.5157	-2.18347	0.00756354	0.331094	yes	ncbi_107992480	NW_016017823.1	+	418611	419785	620	annot_exons
novel_circ_000558	1	11	27.9689	361.224	3.691	0.0034275	0.219654	yes	ncbi_107992808	NW_016017900.1	-	2540	30945	577	annot_exons
novel_circ_000560	7	0	195.782	0.001	-17.5789	0.0156414	0.460037	yes	ncbi_107992839	NW_016017900.1	-	244921	245642	722	exon_intron
novel_circ_000610	8	1	223.751	32.8386	-2.76843	0.0391047	0.679937	yes	ncbi_107992960	NW_016017956.1	+	109254	195008	28906	exon_intron
novel_circ_000627	9	21	251.72	689.61	1.45396	0.0162028	0.460037	yes	ncbi_107992960	NW_016017956.1	+	172365	172685	321	one_exon
novel_circ_000633	6	15	167.813	492.578	1.5535	0.0266814	0.592538	yes	ncbi_107992960	NW_016017956.1	+	172365	218602	1617	annot_exons
novel_circ_000651	0	13	0.001	426.901	18.7035	0.000122627	0.0137526	yes	ncbi_107992960	NW_016017956.1	+	218340	220412	425	annot_exons
novel_circ_000850	8	1	223.751	32.8386	-2.76843	0.0391047	0.679937	yes	ncbi_107993192	NW_016018011.1	-	664474	666478	2005	intronic
novel_circ_000882	23	2	643.285	65.6771	-3.29199	3.62271e-05	0.00507858	yes	ncbi_107993312	NW_016018045.1	-	277040	279392	523	annot_exons
novel_circ_000895	15	3	419.533	98.5157	-2.09036	0.0127622	0.454243	yes	ncbi_107993361	NW_016018069.1	-	3613	4278	504	annot_exons
novel_circ_000901	6	0	167.813	0.001	-17.3565	0.0312734	0.631949	yes	ncbi_107993429	NW_016018100.1	+	134748	199369	3566	exon_intron
novel_circ_001073	19	6	531.409	197.031	-1.4314	0.0434142	0.732166	yes	ncbi_107994200	NW_016018355.1	+	419	4027	3396	exon_intron
novel_circ_001080	9	0	251.72	0.001	-17.9415	0.00782344	0.331094	yes	ncbi_107994239	NW_016018389.1	-	182287	208876	616	annot_exons
novel_circ_001123	13	2	363.596	65.6771	-2.46887	0.0129695	0.454243	yes	ncbi_107994397	NW_016018455.1	+	2426701	2427627	742	annot_exons
novel_circ_001134	0	6	0.001	197.031	17.5881	0.0312734	0.631949	yes	ncbi_107994550	NW_016018487.1	-	578	2047	1177	annot_exons
novel_circ_001166	0	7	0.001	229.87	17.8105	0.0156414	0.460037	yes	ncbi_107994917	NW_016018566.1	+	1834623	1835456	581	annot_exons
novel_circ_001175	34	11	950.943	361.224	-1.39646	0.00369432	0.230176	yes	ncbi_107994726	NW_016018566.1	+	1972335	1972743	409	one_exon
novel_circ_001266	7	0	195.782	0.001	-17.5789	0.0156414	0.460037	yes	ncbi_107995056	NW_016018567.1	+	285747	286040	294	one_exon
novel_circ_001391	59	17	1650.17	558.256	-1.56361	3.48732e-05	0.00507858	yes	ncbi_107995620	NW_016018900.1	+	586736	588247	1281	annot_exons
novel_circ_001394	33	12	922.974	394.063	-1.22786	0.00963779	0.379256	yes	ncbi_107995623	NW_016018900.1	-	1175517	1176013	497	one_exon
novel_circ_001497	9	0	251.72	0.001	-17.9415	0.00782344	0.331094	yes	ncbi_107996164	NW_016019064.1	+	1616547	1619701	1365	annot_exons
novel_circ_001502	17	0	475.471	0.001	-18.859	3.07011e-05	0.00491875	yes	ncbi_107996165	NW_016019064.1	-	1633180	1635297	2118	antisense
novel_circ_001531	11	23	307.658	755.287	1.2957	0.0167675	0.463898	yes	NA	NW_016019086.1	-	2851	3365	515	intergenic
novel_circ_001534	11	2	307.658	65.6771	-2.22786	0.0386306	0.679937	yes	ncbi_107996375	NW_016019086.1	+	237649	242636	4988	one_exon
novel_circ_001553	6	0	167.813	0.001	-17.3565	0.0312734	0.631949	yes	ncbi_107996410	NW_016019086.1	-	949229	950018	790	one_exon
novel_circ_001570	7	23	195.782	755.287	1.94777	0.000885647	0.0685002	yes	ncbi_107996539	NW_016019097.1	+	1117866	1119886	476	annot_exons
novel_circ_001573	2	10	55.9378	328.386	2.5535	0.0225028	0.542503	yes	ncbi_107996539	NW_016019097.1	+	1121598	1123356	620	annot_exons
novel_circ_001745	17	4	475.471	131.354	-1.8559	0.0266814	0.592538	yes	ncbi_107997446	NW_016019153.1	+	1103648	1107426	2949	exon_intron
novel_circ_001755	9	1	251.72	32.8386	-2.93836	0.0391047	0.679937	yes	ncbi_107997537	NW_016019164.1	+	1335252	1335984	472	annot_exons
novel_circ_001828	10	1	279.689	32.8386	-3.09036	0.0215151	0.54223	yes	ncbi_107997823	NW_016019197.1	-	1353341	1356187	2711	exon_intron
novel_circ_001838	7	17	195.782	558.256	1.51168	0.0227353	0.542503	yes	ncbi_107997992	NW_016019208.1	-	778082	780422	1475	annot_exons
novel_circ_001904	8	0	223.751	0.001	-17.7715	0.00782344	0.331094	yes	NA	NW_016019219.1	+	4982690	4983321	632	intergenic
novel_circ_001920	18	5	503.44	164.193	-1.61643	0.034792	0.661343	yes	ncbi_107998284	NW_016019220.1	+	1263145	1264284	1140	one_exon
novel_circ_001925	10	1	279.689	32.8386	-3.09036	0.0215151	0.54223	yes	ncbi_107998284	NW_016019220.1	+	1263493	1263720	228	one_exon
novel_circ_001935	18	3	503.44	98.5157	-2.35339	0.00258886	0.170788	yes	ncbi_107998284	NW_016019220.1	-	1263858	1264085	228	antisense
novel_circ_001983	8	0	223.751	0.001	-17.7715	0.00782344	0.331094	yes	ncbi_107998457	NW_016019242.1	-	68663	69794	388	annot_exons
novel_circ_001997	0	6	0.001	197.031	17.5881	0.0312734	0.631949	yes	ncbi_107998447	NW_016019242.1	-	897967	900606	1764	annot_exons
novel_circ_002038	34	13	950.943	426.901	-1.15546	0.0114445	0.435085	yes	ncbi_107998746	NW_016019275.1	+	557607	558185	398	annot_exons
novel_circ_002045	88	33	2461.26	1083.67	-1.18347	4.76101e-05	0.00628173	yes	ncbi_107998728	NW_016019275.1	-	947067	948758	1267	annot_exons
novel_circ_002058	7	0	195.782	0.001	-17.5789	0.0156414	0.460037	yes	ncbi_114577681	NW_016019286.1	-	410050	410234	185	one_exon
novel_circ_002062	0	7	0.001	229.87	17.8105	0.0156414	0.460037	yes	ncbi_107998795	NW_016019286.1	+	559016	559474	324	annot_exons
novel_circ_002067	0	6	0.001	197.031	17.5881	0.0312734	0.631949	yes	ncbi_107998779	NW_016019286.1	-	890534	892098	1402	annot_exons
novel_circ_002071	12	22	335.627	722.448	1.10604	0.0411345	0.709729	yes	ncbi_107998781	NW_016019286.1	+	968566	969515	506	annot_exons
novel_circ_002163	15	50	419.533	1641.93	1.96853	7.52837e-07	0.000168861	yes	ncbi_107999286	NW_016019330.1	-	3143987	3145820	1028	annot_exons
novel_circ_002166	21	5	587.347	164.193	-1.83882	0.00939996	0.376502	yes	ncbi_107999287	NW_016019330.1	+	3191831	3207895	16065	antisense
novel_circ_002184	6	14	167.813	459.74	1.45396	0.0414893	0.710385	yes	ncbi_107999505	NW_016019331.1	-	1004815	1007566	698	annot_exons
novel_circ_002188	8	1	223.751	32.8386	-2.76843	0.0391047	0.679937	yes	ncbi_107999525	NW_016019331.1	-	1071851	1074161	1774	annot_exons
novel_circ_002191	20	5	559.378	164.193	-1.76843	0.0146935	0.460037	yes	ncbi_107999520	NW_016019331.1	-	1180813	1195250	14438	antisense
novel_circ_002300	70	18	1957.82	591.094	-1.72779	1.08289e-06	0.00022081	yes	ncbi_107999877	NW_016019386.1	+	1001097	1021229	8622	exon_intron
novel_circ_002305	7	0	195.782	0.001	-17.5789	0.0156414	0.460037	yes	ncbi_107999877	NW_016019386.1	+	1011537	1021229	879	annot_exons
novel_circ_002321	66	25	1845.95	820.964	-1.16897	0.00045085	0.0388945	yes	ncbi_107999979	NW_016019397.1	-	133008	149416	16060	exon_intron
novel_circ_002355	33	14	922.974	459.74	-1.00547	0.0260653	0.590551	yes	ncbi_108000109	NW_016019419.1	+	338750	345793	6911	exon_intron
novel_circ_002424	24	7	671.254	229.87	-1.54604	0.0162028	0.460037	yes	ncbi_108000242	NW_016019441.1	+	3163843	3165472	1630	one_exon
novel_circ_002490	11	2	307.658	65.6771	-2.22786	0.0386306	0.679937	yes	ncbi_108000823	NW_016019475.1	+	315730	316492	458	annot_exons
novel_circ_002548	18	5	503.44	164.193	-1.61643	0.034792	0.661343	yes	ncbi_108001011	NW_016019508.1	+	95288	95775	488	one_exon
novel_circ_002558	10	23	279.689	755.287	1.4332	0.00909852	0.371054	yes	ncbi_108001033	NW_016019508.1	-	561396	563255	942	annot_exons
novel_circ_002561	0	6	0.001	197.031	17.5881	0.0312734	0.631949	yes	ncbi_108001033	NW_016019508.1	-	563139	565513	564	annot_exons
novel_circ_002567	8	0	223.751	0.001	-17.7715	0.00782344	0.331094	yes	ncbi_108001012	NW_016019508.1	+	704306	727262	589	annot_exons
novel_circ_002568	12	2	335.627	65.6771	-2.35339	0.0225028	0.542503	yes	ncbi_108000995	NW_016019508.1	-	738155	740766	2019	annot_exons
novel_circ_002593	7	0	195.782	0.001	-17.5789	0.0156414	0.460037	yes	ncbi_108001079	NW_016019519.1	-	865247	865594	262	annot_exons
novel_circ_002598	17	167	475.471	5484.04	3.52781	1.18311e-37	1.32686e-34	yes	ncbi_108001153	NW_016019530.1	+	119027	119368	342	intronic
novel_circ_002604	7	39	195.782	1280.7	2.70961	1.82556e-07	4.54969e-05	yes	ncbi_108001152	NW_016019530.1	-	119107	119310	204	one_exon
novel_circ_002606	10	46	279.689	1510.57	2.4332	9.31842e-08	2.98589e-05	yes	ncbi_108001152	NW_016019530.1	-	119107	119379	273	one_exon
novel_circ_002608	7	41	195.782	1346.38	2.78176	3.36039e-08	1.50747e-05	yes	ncbi_108001152	NW_016019530.1	-	119108	119311	204	one_exon
novel_circ_002609	10	46	279.689	1510.57	2.4332	9.31842e-08	2.98589e-05	yes	ncbi_108001152	NW_016019530.1	-	119108	119380	273	one_exon
novel_circ_002610	10	33	279.689	1083.67	1.95403	0.000107819	0.0127283	yes	ncbi_108001153	NW_016019530.1	+	119108	119380	273	intronic
novel_circ_002611	7	0	195.782	0.001	-17.5789	0.0156414	0.460037	yes	ncbi_108001153	NW_016019530.1	+	119120	119182	63	intronic
novel_circ_002616	12	1	335.627	32.8386	-3.35339	0.00636217	0.331094	yes	ncbi_108001200	NW_016019530.1	+	368295	390707	9602	exon_intron
novel_circ_002658	12	1	335.627	32.8386	-3.35339	0.00636217	0.331094	yes	ncbi_108001352	NW_016019552.1	+	3608386	3610492	807	annot_exons
novel_circ_002702	8	0	223.751	0.001	-17.7715	0.00782344	0.331094	yes	ncbi_108001569	NW_016019586.1	-	390980	394274	1215	annot_exons
novel_circ_002752	9	0	251.72	0.001	-17.9415	0.00782344	0.331094	yes	ncbi_108001884	NW_016019641.1	-	116628	121806	335	annot_exons
novel_circ_002769	5	14	139.844	459.74	1.71699	0.0192663	0.502492	yes	ncbi_108001956	NW_016019652.1	-	203673	205565	396	annot_exons
novel_circ_002771	7	0	195.782	0.001	-17.5789	0.0156414	0.460037	yes	ncbi_108001958	NW_016019652.1	+	543809	545043	867	annot_exons
novel_circ_002842	47	10	1314.54	328.386	-2.00109	8.9357e-06	0.00167023	yes	ncbi_108002344	NW_016019686.1	+	508494	508847	354	antisense
novel_circ_002879	18	4	503.44	131.354	-1.93836	0.0169593	0.463898	yes	ncbi_108002419	NW_016019708.1	+	573699	577893	4195	intronic
novel_circ_002894	6	0	167.813	0.001	-17.3565	0.0312734	0.631949	yes	ncbi_108002511	NW_016019727.1	-	3797	4608	384	annot_exons
novel_circ_002938	11	2	307.658	65.6771	-2.22786	0.0386306	0.679937	yes	ncbi_108002836	NW_016019774.1	+	1211048	1211465	347	annot_exons
novel_circ_002946	17	33	475.471	1083.67	1.1885	0.0066671	0.331094	yes	ncbi_108002801	NW_016019774.1	+	1581069	1581760	443	annot_exons
novel_circ_003046	19	2	531.409	65.6771	-3.01636	0.000404902	0.0378414	yes	ncbi_108003146	NW_016019808.1	+	241255	243126	980	annot_exons
novel_circ_003047	8	0	223.751	0.001	-17.7715	0.00782344	0.331094	yes	ncbi_108003146	NW_016019808.1	+	241255	246086	1247	annot_exons
novel_circ_003063	4	15	111.876	492.578	2.13846	0.00444281	0.262243	yes	ncbi_108003197	NW_016019841.1	+	537450	544381	291	annot_exons
novel_circ_003072	0	7	0.001	229.87	17.8105	0.0156414	0.460037	yes	ncbi_108003247	NW_016019852.1	-	95223	97492	1290	annot_exons
novel_circ_003085	46	18	1286.57	591.094	-1.12207	0.00522183	0.300322	yes	ncbi_108003328	NW_016019863.1	+	137310	145720	7759	exon_intron
novel_circ_003094	2	10	55.9378	328.386	2.5535	0.0225028	0.542503	yes	ncbi_108003334	NW_016019863.1	+	306657	308299	479	annot_exons

### Sheet: AcCK3 vs AcT3
Table S4. DEcircRNAs in the AcCK3 vs AcT3 comparison group
CircRNA ID	AcCK3_count	AcT3_count	AcCK3 RPM	AcT3 RPM	log2(Fold change)	P value	FDR	Significant	Source gene ID	Chromosome	Strand	Genomic start	Genomic end	Length	Type
novel_circ_000012	1	7	36.3702	363.655	3.32174	0.0391047	0.747569	yes	ncbi_108002084	NW_016017455.1	-	884856	886844	673	annot_exons
novel_circ_000043	10	1	363.702	51.9508	-2.80754	0.0215151	0.563644	yes	ncbi_108003778	NW_016017455.1	-	2372297	2373068	292	annot_exons
novel_circ_000134	10	25	363.702	1298.77	1.83631	0.000761073	0.0645999	yes	ncbi_107994792	NW_016017456.1	+	3484999	3485591	304	annot_exons
novel_circ_000177	9	1	327.332	51.9508	-2.65554	0.0391047	0.747569	yes	ncbi_114577653	NW_016017479.1	+	195048	195293	246	exon_intron
novel_circ_000187	8	0	290.962	0.001	-18.1505	0.0156414	0.526842	yes	ncbi_114577727	NW_016017490.1	+	387469	394777	6680	exon_intron
novel_circ_000285	13	1	472.813	51.9508	-3.18605	0.0225028	0.58233	yes	ncbi_108003484	NW_016017567.1	+	3240424	3242024	1183	annot_exons
novel_circ_000292	55	19	2000.36	987.064	-1.01905	0.00867098	0.438091	yes	ncbi_108003484	NW_016017567.1	+	3246629	3247649	526	annot_exons
novel_circ_000332	7	16	254.592	831.212	1.70703	0.0106654	0.471499	yes	ncbi_108003869	NW_016017634.1	+	46409	47274	393	annot_exons
novel_circ_000446	17	3	618.294	155.852	-1.98811	0.0192663	0.563644	yes	ncbi_108004244	NW_016017745.1	+	13027	41397	915	annot_exons
novel_circ_000495	8	0	290.962	0.001	-18.1505	0.0156414	0.526842	yes	ncbi_108004516	NW_016017790.1	-	273932	284130	533	annot_exons
novel_circ_000501	0	6	0.001	311.705	18.2498	0.0156414	0.526842	yes	ncbi_107992422	NW_016017812.1	-	185446	199748	14303	exon_intron
novel_circ_000524	10	0	363.702	0.001	-18.4724	0.00391328	0.251636	yes	ncbi_107992480	NW_016017823.1	+	418611	419785	620	annot_exons
novel_circ_000548	12	1	436.443	51.9508	-3.07058	0.0386306	0.747569	yes	ncbi_107992595	NW_016017867.1	-	178833	186982	2387	annot_exons
novel_circ_000558	2	7	72.7405	363.655	2.32174	0.0391047	0.747569	yes	ncbi_107992808	NW_016017900.1	-	2540	30945	577	annot_exons
novel_circ_000575	8	17	290.962	883.163	1.60185	0.00939996	0.448209	yes	ncbi_107992818	NW_016017900.1	-	1369198	1372070	348	annot_exons
novel_circ_000609	8	0	290.962	0.001	-18.1505	0.0156414	0.526842	yes	ncbi_107992960	NW_016017956.1	+	109254	174346	28756	exon_intron
novel_circ_000876	0	8	0.001	415.606	18.6649	0.00391328	0.251636	yes	ncbi_107993301	NW_016018045.1	-	91185	95869	433	annot_exons
novel_circ_000884	0	5	0.001	259.754	17.9868	0.0312734	0.670326	yes	ncbi_107993305	NW_016018045.1	-	326970	332279	803	annot_exons
novel_circ_000930	10	0	363.702	0.001	-18.4724	0.00391328	0.251636	yes	ncbi_107993580	NW_016018150.1	+	800	3864	2491	exon_intron
novel_circ_000957	16	24	581.924	1246.82	1.09935	0.0276903	0.670326	yes	ncbi_107993704	NW_016018222.1	-	125030	125691	419	annot_exons
novel_circ_001032	9	1	327.332	51.9508	-2.65554	0.0391047	0.747569	yes	ncbi_107994002	NW_016018311.1	+	90933	91923	546	annot_exons
novel_circ_001036	15	2	545.554	103.902	-2.3925	0.0213208	0.563644	yes	ncbi_107994046	NW_016018322.1	+	15072	20384	4868	exon_intron
novel_circ_001053	0	5	0.001	259.754	17.9868	0.0312734	0.670326	yes	ncbi_107994179	NW_016018344.1	+	951879	952211	333	one_exon
novel_circ_001074	2	9	72.7405	467.557	2.68431	0.0117402	0.508424	yes	ncbi_107994204	NW_016018356.1	+	169024	169476	453	one_exon
novel_circ_001076	16	2	581.924	103.902	-2.48561	0.0127622	0.520795	yes	ncbi_107994228	NW_016018367.1	-	52592	58950	6359	antisense
novel_circ_001095	10	0	363.702	0.001	-18.4724	0.00391328	0.251636	yes	ncbi_107994275	NW_016018422.1	-	117942	135806	390	annot_exons
novel_circ_001164	0	6	0.001	311.705	18.2498	0.0156414	0.526842	yes	ncbi_107994844	NW_016018566.1	+	1750042	1750573	532	exon_intron
novel_circ_001248	7	0	254.592	0.001	-17.9578	0.0312734	0.670326	yes	NA	NW_016018567.1	-	45392	45730	339	intergenic
novel_circ_001257	0	6	0.001	311.705	18.2498	0.0156414	0.526842	yes	ncbi_107995056	NW_016018567.1	-	283938	284613	676	antisense
novel_circ_001260	14	0	509.183	0.001	-18.9578	0.000489894	0.0433148	yes	ncbi_107995056	NW_016018567.1	+	285266	285560	295	one_exon
novel_circ_001299	11	0	400.073	0.001	-18.6099	0.00195752	0.148352	yes	ncbi_107995149	NW_016018567.1	+	1887515	1888433	677	annot_exons
novel_circ_001366	2	8	72.7405	415.606	2.51439	0.0215151	0.563644	yes	ncbi_107995510	NW_016018789.1	-	1688801	1690941	489	annot_exons
novel_circ_001388	58	16	2109.47	831.212	-1.3436	0.000450305	0.0415455	yes	ncbi_107995644	NW_016018900.1	-	360625	361743	704	annot_exons
novel_circ_001391	29	44	1054.74	2285.83	1.11584	0.00154648	0.121542	yes	ncbi_107995620	NW_016018900.1	+	586736	588247	1281	annot_exons
novel_circ_001446	0	6	0.001	311.705	18.2498	0.0156414	0.526842	yes	ncbi_107996050	NW_016019052.1	-	33483	34880	865	annot_exons
novel_circ_001469	1	8	36.3702	415.606	3.51439	0.0215151	0.563644	yes	ncbi_107996159	NW_016019063.1	-	28463	29183	529	annot_exons
novel_circ_001499	4	10	145.481	519.508	1.83631	0.0352229	0.732775	yes	ncbi_107996164	NW_016019064.1	+	1619355	1620204	437	annot_exons
novel_circ_001502	12	21	436.443	1090.97	1.32174	0.0244257	0.617039	yes	ncbi_107996165	NW_016019064.1	-	1633180	1635297	2118	antisense
novel_circ_001519	290	441	10547.4	22910.3	1.11911	3.11232e-24	6.60433e-21	yes	ncbi_107996346	NW_016019075.1	-	1095400	1103341	7942	exon_intron
novel_circ_001536	9	0	327.332	0.001	-18.3204	0.00782344	0.436098	yes	ncbi_107996375	NW_016019086.1	+	275039	299670	1122	annot_exons
novel_circ_001546	0	5	0.001	259.754	17.9868	0.0312734	0.670326	yes	ncbi_107996440	NW_016019086.1	+	526730	527679	435	annot_exons
novel_circ_001641	0	5	0.001	259.754	17.9868	0.0312734	0.670326	yes	ncbi_107996907	NW_016019108.1	-	4969148	4971791	1224	annot_exons
novel_circ_001651	24	35	872.886	1818.28	1.05871	0.00629421	0.385729	yes	ncbi_107996648	NW_016019108.1	-	5409413	5425273	15424	exon_intron
novel_circ_001681	1	13	36.3702	675.36	4.21483	6.13562e-05	0.00867986	yes	ncbi_107997067	NW_016019120.1	-	1483545	1484595	408	annot_exons
novel_circ_001714	2	7	72.7405	363.655	2.32174	0.0391047	0.747569	yes	ncbi_107997257	NW_016019142.1	+	1069036	1070052	485	annot_exons
novel_circ_001780	8	0	290.962	0.001	-18.1505	0.0156414	0.526842	yes	ncbi_107997643	NW_016019175.1	-	1256016	1256317	302	one_exon
novel_circ_001807	9	0	327.332	0.001	-18.3204	0.00782344	0.436098	yes	ncbi_107997812	NW_016019197.1	+	889136	889908	392	annot_exons
novel_circ_001840	1	7	36.3702	363.655	3.32174	0.0391047	0.747569	yes	ncbi_107997953	NW_016019208.1	-	1133155	1135195	1145	exon_intron
novel_circ_001844	4	11	145.481	571.458	1.97382	0.0213208	0.563644	yes	ncbi_107998249	NW_016019219.1	-	627	1946	1313	annot_exons
novel_circ_001930	10	17	363.702	883.163	1.27992	0.0358256	0.738076	yes	ncbi_107998284	NW_016019220.1	+	1263638	1264093	456	one_exon
novel_circ_001936	56	11	2036.73	571.458	-1.83354	3.86337e-05	0.00585577	yes	ncbi_107998284	NW_016019220.1	+	1263949	1264176	228	one_exon
novel_circ_001986	4	10	145.481	519.508	1.83631	0.0352229	0.732775	yes	ncbi_107998414	NW_016019242.1	+	143075	147648	735	annot_exons
novel_circ_002006	9	0	327.332	0.001	-18.3204	0.00782344	0.436098	yes	ncbi_107998560	NW_016019253.1	+	470253	474998	338	annot_exons
novel_circ_002009	101	19	3673.4	987.064	-1.8959	3.54714e-09	1.25451e-06	yes	ncbi_107998561	NW_016019253.1	-	486082	487534	956	annot_exons
novel_circ_002103	2	10	72.7405	519.508	2.83631	0.00636217	0.385729	yes	ncbi_107999044	NW_016019308.1	+	901909	902475	567	antisense
novel_circ_002124	7	0	254.592	0.001	-17.9578	0.0312734	0.670326	yes	ncbi_107999220	NW_016019330.1	+	1533671	1537860	691	annot_exons
novel_circ_002186	7	0	254.592	0.001	-17.9578	0.0312734	0.670326	yes	ncbi_107999505	NW_016019331.1	-	1004815	1023496	2514	exon_intron
novel_circ_002267	26	7	945.626	363.655	-1.3787	0.0295734	0.670326	yes	ncbi_107999825	NW_016019375.1	+	665494	665676	183	one_exon
novel_circ_002313	17	3	618.294	155.852	-1.98811	0.0192663	0.563644	yes	ncbi_107999918	NW_016019388.1	+	4831	5831	716	annot_exons
novel_circ_002326	10	1	363.702	51.9508	-2.80754	0.0215151	0.563644	yes	ncbi_114577815	NW_016019397.1	-	267408	271584	4177	exon_intron
novel_circ_002349	8	0	290.962	0.001	-18.1505	0.0156414	0.526842	yes	ncbi_108000089	NW_016019408.1	+	742917	744357	984	annot_exons
novel_circ_002378	17	3	618.294	155.852	-1.98811	0.0192663	0.563644	yes	ncbi_108000173	NW_016019430.1	+	789557	790493	656	annot_exons
novel_circ_002386	1	16	36.3702	831.212	4.51439	7.68793e-06	0.00135948	yes	ncbi_108000170	NW_016019430.1	+	960522	962084	1091	annot_exons
novel_circ_002399	1	17	36.3702	883.163	4.60185	3.84742e-06	0.000816423	yes	ncbi_108000225	NW_016019441.1	+	179214	193259	8768	exon_intron
novel_circ_002429	0	5	0.001	259.754	17.9868	0.0312734	0.670326	yes	ncbi_108000332	NW_016019441.1	+	4133465	4139645	1212	annot_exons
novel_circ_002502	18	28	654.664	1454.62	1.15182	0.00801499	0.436098	yes	ncbi_108000839	NW_016019475.1	-	471242	471758	258	annot_exons
novel_circ_002548	4	11	145.481	571.458	1.97382	0.0213208	0.563644	yes	ncbi_108001011	NW_016019508.1	+	95288	95775	488	one_exon
novel_circ_002606	2	15	72.7405	779.261	3.42128	0.000145836	0.0165294	yes	ncbi_108001152	NW_016019530.1	-	119107	119379	273	one_exon
novel_circ_002608	1	8	36.3702	415.606	3.51439	0.0215151	0.563644	yes	ncbi_108001152	NW_016019530.1	-	119108	119311	204	one_exon
novel_circ_002609	2	16	72.7405	831.212	3.51439	7.68171e-05	0.00958858	yes	ncbi_108001152	NW_016019530.1	-	119108	119380	273	one_exon
novel_circ_002643	6	16	218.221	831.212	1.92942	0.0106654	0.471499	yes	NA	NW_016019552.1	-	378094	378260	167	intergenic
novel_circ_002651	8	15	290.962	779.261	1.42128	0.034792	0.732775	yes	ncbi_108001331	NW_016019552.1	+	2337070	2347657	9063	exon_intron
novel_circ_002695	17	3	618.294	155.852	-1.98811	0.0192663	0.563644	yes	ncbi_108001561	NW_016019586.1	+	178530	179629	560	annot_exons
novel_circ_002709	410	116	14911.8	6026.29	-1.30711	1.26437e-19	8.94332e-17	yes	ncbi_108001641	NW_016019597.1	-	100949	103155	1368	annot_exons
novel_circ_002734	7	0	254.592	0.001	-17.9578	0.0312734	0.670326	yes	ncbi_108001834	NW_016019630.1	-	109062	110074	787	annot_exons
novel_circ_002737	11	24	400.073	1246.82	1.63992	0.00258608	0.18923	yes	ncbi_108001839	NW_016019630.1	-	485901	487472	1572	intronic
novel_circ_002752	1	8	36.3702	415.606	3.51439	0.0215151	0.563644	yes	ncbi_108001884	NW_016019641.1	-	116628	121806	335	annot_exons
novel_circ_002756	4	11	145.481	571.458	1.97382	0.0213208	0.563644	yes	ncbi_108001888	NW_016019641.1	+	294034	294523	490	one_exon
novel_circ_002840	9	1	327.332	51.9508	-2.65554	0.0391047	0.747569	yes	ncbi_108002344	NW_016019686.1	-	206281	207323	612	annot_exons
novel_circ_002848	21	32	763.775	1662.42	1.12207	0.00916558	0.448209	yes	ncbi_108002348	NW_016019686.1	-	720170	720928	759	one_exon
novel_circ_002983	8	0	290.962	0.001	-18.1505	0.0156414	0.526842	yes	ncbi_108002839	NW_016019774.1	+	2779251	2779653	270	annot_exons
novel_circ_002996	16	3	581.924	155.852	-1.90065	0.0309574	0.670326	yes	ncbi_108002703	NW_016019774.1	-	2992572	2993799	766	annot_exons
novel_circ_003058	21	30	763.775	1558.52	1.02896	0.0176784	0.563644	yes	ncbi_108003167	NW_016019819.1	-	442469	457362	12855	exon_intron
novel_circ_003087	4	25	145.481	1298.77	3.15824	4.71992e-06	0.000910515	yes	ncbi_108003328	NW_016019863.1	+	137310	147878	9917	exon_intron
novel_circ_003088	6	31	218.221	1610.47	2.88362	3.43248e-07	0.000104053	yes	ncbi_108003328	NW_016019863.1	+	137310	155063	1669	exon_intron
novel_circ_003151	1	8	36.3702	415.606	3.51439	0.0215151	0.563644	yes	ncbi_108003308	NW_016019863.1	-	461832	462455	624	antisense
