## supplemental for "CircRNAs and their regulatory networks associated with the antioxidant enzymes and immune responses of Asian honey bee larvae to fungal infection": Table S5.xlsx

### Sheet: Sheet1
Table S5. Antioxidant enzyme-associated DEcircRNAs shared by the 4-, 5-, and 6-day-old comparison groups
Antioxidant enzyme	mRNA	DEmiRNA	DEcircRNA
Superoxide dismutase	XM_017061630.1	miR-1277-x	novel_circ_001562
Superoxide dismutase	XM_017061630.1	miR-1277-x	novel_circ_002165
Superoxide dismutase	XM_017061630.1	miR-1277-x	novel_circ_003087
Catalase	XM_017050424.1	miR-1344-x	novel_circ_000609
Catalase	XM_017050424.1	novel-m0032-5p	novel_circ_000138
Catalase	XM_017050424.1	novel-m0032-5p	novel_circ_000589
Catalase	XM_017050424.1	novel-m0032-5p	novel_circ_000942
Catalase	XM_017050424.1	novel-m0032-5p	novel_circ_001307
Catalase	XM_017050424.1	novel-m0032-5p	novel_circ_001397
Catalase	XM_017050424.1	novel-m0032-5p	novel_circ_002117
Catalase	XM_017050424.1	novel-m0032-5p	novel_circ_002206
Catalase	XM_017050424.1	novel-m0032-5p	novel_circ_002624
Catalase	XM_017050424.1	novel-m0032-5p	novel_circ_002778
Glutathione S-transferase	XM_017060408.1	novel-m0044-5p	novel_circ_000609
Glutathione S-transferase	XM_017060408.1	novel-m0044-5p	novel_circ_002321
Glutathione S-transferase	XM_017060408.1	novel-m0044-5p	novel_circ_002616
Glutathione S-transferase	XM_017060408.1	novel-m0003-3p	novel_circ_000129
Glutathione S-transferase	XM_017060408.1	novel-m0003-3p	novel_circ_002165
Glutathione S-transferase	XM_017060408.1	novel-m0003-3p	novel_circ_003087
