## supplemental for "CircRNAs and their regulatory networks associated with the antioxidant enzymes and immune responses of Asian honey bee larvae to fungal infection": Table S6.xlsx

### Sheet: Sheet1
Table S6. Targeting relationships between DEcircRNAs and DEmiRNAs and between DEmiRNAs and Immune defense-associated DEmRNAs
DEmRNA-Pathway			miRNA-mRNA			miRNA-circRNA
DEmRNA	Pathway		DEmiRNA	DEmRNA		DEmiRNA	DEcircRNA
XM_028665820.1	Melanogenesis		miR-6001-x	XM_028665820.1		miR-6001-x	novel_circ_001148
XM_017066215.2	Melanogenesis		miR-6001-y	XM_017066215.2		miR-6001-x	novel_circ_001797
XM_028668804.1	Melanogenesis		miR-6001-y	XM_028668804.1		miR-6001-x	novel_circ_002617
XM_017063183.2	Melanogenesis		miR-6001-y	XM_017063183.2		miR-6001-x	novel_circ_002632
XM_017060255.2	Melanogenesis		miR-6001-y	XM_017060255.2		miR-6001-x	novel_circ_002635
XM_017052856.2	Melanogenesis		miR-6001-y	XM_028665820.1		miR-6001-x	novel_circ_003058
XM_017052685.2	Melanogenesis		miR-6001-y	XM_017052856.2		miR-6001-x	novel_circ_003059
XM_017049275.2	Melanogenesis		novel-m0032-5p	XM_028665820.1		miR-6001-y	novel_circ_000090
XM_017060185.2	Endocytosis		novel-m0032-5p	XM_017052685.2		miR-6001-y	novel_circ_000091
XM_017054665.2	Endocytosis		novel-m0032-5p	XM_017049275.2		miR-6001-y	novel_circ_000137
XM_017051613.2	Endocytosis		miR-2779-x	XM_017060185.2		miR-6001-y	novel_circ_000382
XM_017066472.2	Endocytosis		miR-5106-y	XM_017054665.2		miR-6001-y	novel_circ_000501
XM_017054127.2	Endocytosis		miR-6001-x	XM_017054665.2		miR-6001-y	novel_circ_000589
XM_017066770.2	Endocytosis		miR-6001-x	XM_017051613.2		miR-6001-y	novel_circ_001037
XM_017066209.2	Endocytosis		miR-6001-y	XM_017066472.2		miR-6001-y	novel_circ_001069
XM_017058627.2	Endocytosis		miR-6001-y	XM_017054127.2		miR-6001-y	novel_circ_001148
XM_028666742.1	Autophagy - animal		novel-m0032-5p	XM_017066770.2		miR-6001-y	novel_circ_001169
XM_017059234.2	Autophagy - animal		novel-m0032-5p	XM_017066472.2		miR-6001-y	novel_circ_001170
XM_017053048.2	Autophagy - animal		novel-m0032-5p	XM_017066209.2		miR-6001-y	novel_circ_001276
XM_028665190.1	Autophagy - animal		novel-m0032-5p	XM_017058627.2		miR-6001-y	novel_circ_001281
XM_028666329.1	Apoptosis - fly		novel-m0032-5p	XM_017051613.2		miR-6001-y	novel_circ_001498
XM_017055568.2	Apoptosis - fly		miR-2779-x	XM_028666742.1		miR-6001-y	novel_circ_001561
XM_017058590.2	Apoptosis - fly		miR-6001-x	XM_017059234.2		miR-6001-y	novel_circ_001627
XM_017063771.2	Apoptosis - fly		novel-m0006-5p	XM_017053048.2		miR-6001-y	novel_circ_001653
XM_017059464.2	Apoptosis - fly		novel-m0032-5p	XM_017059234.2		miR-6001-y	novel_circ_001828
XM_017055524.2	Apoptosis - fly		novel-m0043-5p	XM_028665190.1		miR-6001-y	novel_circ_002117
XM_017054502.2	Apoptosis - fly		miR-2770-y	XM_028666329.1		miR-6001-y	novel_circ_002199
XM_017049987.1	Apoptosis - fly		miR-2779-x	XM_017055568.2		miR-6001-y	novel_circ_002206
XM_017056893.2	Apoptosis - fly		miR-6001-x	XM_017058590.2		miR-6001-y	novel_circ_002233
XM_017058590.2	Apoptosis		miR-6001-x	XM_028666329.1		miR-6001-y	novel_circ_002257
XM_017063771.2	Apoptosis		miR-6001-y	XM_017063771.2		miR-6001-y	novel_circ_002321
XM_017061972.2	Apoptosis		miR-6001-y	XM_017059464.2		miR-6001-y	novel_circ_002424
XM_017056893.2	Apoptosis		miR-6001-y	XM_017058590.2		miR-6001-y	novel_circ_002624
XM_028665190.1	Apoptosis		miR-6001-y	XM_017055568.2		miR-6001-y	novel_circ_002635
XM_028666849.1	Insect hormone biosynthesis		miR-6001-y	XM_017055524.2		miR-6001-y	novel_circ_002651
XM_017062490.2	MAPK signaling pathway - fly		miR-6001-y	XM_028666329.1		miR-6001-y	novel_circ_002694
XM_017055568.2	MAPK signaling pathway - fly		miR-6001-y	XM_017054502.2		miR-6001-y	novel_circ_002747
XM_028669298.1	MAPK signaling pathway - fly		miR-965-y	XM_017055524.2		miR-6001-y	novel_circ_002766
XM_017065018.2	MAPK signaling pathway - fly		novel-m0006-5p	XM_017049987.1		miR-6001-y	novel_circ_002881
XM_017055524.2	MAPK signaling pathway - fly		novel-m0032-5p	XM_017063771.2		miR-6001-y	novel_circ_003059
XM_017051652.2	MAPK signaling pathway - fly		novel-m0032-5p	XM_017056893.2		novel-m0032-5p	novel_circ_000138
XM_017048593.2	MAPK signaling pathway - fly		novel-m0032-5p	XM_017055568.2		novel-m0032-5p	novel_circ_000589
XM_028669067.1	MAPK signaling pathway - fly		novel-m0032-5p	XM_017061972.2		novel-m0032-5p	novel_circ_000942
XM_028668004.1	MAPK signaling pathway - fly		novel-m0032-5p	XM_028666849.1		novel-m0032-5p	novel_circ_001307
XM_017055524.2	Toll and Imd signaling pathway		miR-2765-x	XM_017062490.2		novel-m0032-5p	novel_circ_001397
XM_017048593.2	Toll and Imd signaling pathway		miR-6001-y	XM_028669298.1		novel-m0032-5p	novel_circ_002117
XM_017055524.2	Toll-like receptor signaling pathway		miR-6001-y	XM_017065018.2		novel-m0032-5p	novel_circ_002206
XM_017051652.2	Toll-like receptor signaling pathway		miR-980-y	XM_017051652.2		novel-m0032-5p	novel_circ_002624
XM_017048593.2	Toll-like receptor signaling pathway		novel-m0006-5p	XM_017048593.2		novel-m0032-5p	novel_circ_002778
XM_017051964.2	NF-kappa B signaling pathway		novel-m0032-5p	XM_028669067.1		miR-2779-x	novel_circ_000501
XM_017063980.2	Jak-STAT signaling pathway		novel-m0032-5p	XM_017062490.2		miR-2779-x	novel_circ_001653
XM_017052795.2	Jak-STAT signaling pathway		novel-m0032-5p	XM_028668004.1		miR-2779-x	novel_circ_001815
XM_017055568.2	MAPK signaling pathway		novel-m0032-5p	XM_017048593.2		miR-2779-x	novel_circ_001816
XM_017062903.2	MAPK signaling pathway		miR-6001-y	XM_017051964.2		miR-2779-x	novel_circ_002321
XM_017063980.2	MAPK signaling pathway		miR-6001-y	XM_017063980.2		miR-2779-x	novel_circ_002881
XM_028667636.1	MAPK signaling pathway		miR-6001-y	XM_017052795.2		miR-5106-y	novel_circ_001747
XM_017059464.2	MAPK signaling pathway		miR-4451-y	XM_017062903.2		miR-5106-y	novel_circ_002747
XM_017056787.2	MAPK signaling pathway		miR-5106-y	XM_017062903.2		novel-m0006-5p	novel_circ_000095
XM_017055524.2	MAPK signaling pathway		miR-6001-y	XM_028667636.1		novel-m0006-5p	novel_circ_000401
XM_017052856.2	MAPK signaling pathway		miR-6001-y	XM_017056787.2		novel-m0006-5p	novel_circ_001653
XM_017050145.2	MAPK signaling pathway		miR-6001-y	XM_017050145.2		novel-m0006-5p	novel_circ_001747
XM_017048388.2	MAPK signaling pathway		miR-6001-y	XM_017048388.2		novel-m0006-5p	novel_circ_002206
XM_017051652.2	MAPK signaling pathway		miR-980-y	XM_028667636.1		novel-m0006-5p	novel_circ_002321
XM_028665909.1	MAPK signaling pathway		novel-m0006-5p	XM_028665909.1		novel-m0006-5p	novel_circ_002624
XM_017048593.2	MAPK signaling pathway		novel-m0032-5p	XM_017062828.2		novel-m0006-5p	novel_circ_002651
XM_017062828.2	MAPK signaling pathway		novel-m0032-5p	XM_017062635.2		novel-m0006-5p	novel_circ_003059
XM_017062635.2	MAPK signaling pathway		novel-m0032-5p	XM_028665909.1		novel-m0043-5p	novel_circ_000256
			novel-m0032-5p	XM_017050145.2		novel-m0043-5p	novel_circ_002616
			novel-m0044-5p	XM_017062635.2		miR-2770-y	novel_circ_000138
						miR-2770-y	novel_circ_000501
						miR-2770-y	novel_circ_000942
						miR-965-y	novel_circ_000138
						miR-965-y	novel_circ_000571
						miR-965-y	novel_circ_001649
						miR-965-y	novel_circ_002233
						miR-965-y	novel_circ_002321
						miR-980-y	novel_circ_000093
						miR-980-y	novel_circ_000501
						miR-980-y	novel_circ_001148
						miR-980-y	novel_circ_002737
						miR-980-y	novel_circ_002747
						miR-2765-x	novel_circ_000401
						miR-2765-x	novel_circ_000589
						miR-2765-x	novel_circ_002206
						miR-2765-x	novel_circ_002321
						miR-2765-x	novel_circ_002635
						novel-m0044-5p	novel_circ_000609
						novel-m0044-5p	novel_circ_002321
						novel-m0044-5p	novel_circ_002616
						miR-4451-y	novel_circ_000609
						miR-4451-y	novel_circ_001010
						miR-4451-y	novel_circ_001484
