## supplemental for "CircRNAs and their regulatory networks associated with the antioxidant enzymes and immune responses of Asian honey bee larvae to fungal infection": Table S7.xlsx

### Sheet: AcCK1 vs AcT1
Table S7. GO terms annotated by ORFs within DEcircRNAs in the 4-day-old comparison group
Ontology	Class	Gene number	Gene ID
Biological Process	locomotion	1	LOC107998974
Biological Process	developmental process	1	LOC107998974
Biological Process	cellular process	8	LOC107992482;LOC107995527;LOC107998974;LOC107999286;LOC107999482;LOC108000201;LOC108000569;LOC108002801
Biological Process	localization	3	LOC107999286;LOC108001520;LOC108002801
Biological Process	single-organism process	6	LOC107995527;LOC107998974;LOC107999286;LOC107999482;LOC108001667;LOC108002801
Biological Process	cellular component organization or biogenesis	1	LOC107998974
Biological Process	multicellular organismal process	1	LOC107998974
Biological Process	metabolic process	6	LOC107992482;LOC107995527;LOC107998974;LOC108000201;LOC108000569;LOC108001667
Biological Process	signaling	1	LOC107998974
Biological Process	response to stimulus	1	LOC107998974
Biological Process	biological regulation	2	LOC107998974;LOC108000201
Molecular Function	nucleic acid binding transcription factor activity	2	LOC107999482;LOC108000201
Molecular Function	transporter activity	2	LOC107999286;LOC108002801
Molecular Function	binding	8	LOC107994399;LOC107998974;LOC107999482;LOC108000201;LOC108000569;LOC108001667;LOC108002801;LOC108002845
Molecular Function	catalytic activity	6	LOC107992482;LOC107995527;LOC108000173;LOC108000569;LOC108001667;LOC108002801
Cellular Component	membrane-enclosed lumen	1	LOC107998974
Cellular Component	membrane	4	LOC107998401;LOC107998974;LOC107999286;LOC108002801
Cellular Component	macromolecular complex	2	LOC107998974;LOC107999286
Cellular Component	membrane part	3	LOC107998401;LOC107999286;LOC108002801
Cellular Component	organelle	3	LOC107998974;LOC107999482;LOC108000201
Cellular Component	organelle part	1	LOC107998974
Cellular Component	cell	3	LOC107998974;LOC107999482;LOC108000201
Cellular Component	cell part	3	LOC107998974;LOC107999482;LOC108000201

### Sheet: AcCK2 vs AcT2
Table S7. GO terms annotated by ORFs within DEcircRNAs in the 5-day-old comparison group
Ontology	Class	Gene number	Gene ID
Biological Process	cellular process	10	LOC107995253;LOC107992482;LOC107996539;LOC107998795;LOC107999286;LOC108001033;LOC108002511;LOC108002801;LOC108003146;LOC108003247
Biological Process	response to stimulus	3	LOC107995253;LOC108002511;LOC108003146
Biological Process	localization	3	LOC107995620;LOC107999286;LOC108002801
Biological Process	signaling	2	LOC108002511;LOC108003146
Biological Process	single-organism process	7	LOC107996539;LOC107997992;LOC107999286;LOC108001033;LOC108002511;LOC108002801;LOC108003146
Biological Process	multicellular organismal process	1	LOC107997992
Biological Process	metabolic process	7	LOC107995253;LOC107992482;LOC107995620;LOC107998795;LOC108001033;LOC108002511;LOC108003247
Biological Process	biological regulation	3	LOC108001352;LOC108002511;LOC108003146
Molecular Function	transporter activity	2	LOC107999286;LOC108002801
Molecular Function	molecular transducer activity	2	LOC107995620;LOC108003146
Molecular Function	nucleic acid binding transcription factor activity	1	LOC108002511
Molecular Function	binding	9	LOC107995253;LOC107994550;LOC107995620;LOC107998795;LOC108001033;LOC108001352;LOC108001569;LOC108002801;LOC108003247
Molecular Function	signal transducer activity	1	LOC108003146
Molecular Function	catalytic activity	7	LOC107995253;LOC107992482;LOC107995620;LOC107998795;LOC108001033;LOC108002801;LOC108003247
Cellular Component	membrane part	4	LOC107997992;LOC107999286;LOC108002801;LOC108003146
Cellular Component	membrane	4	LOC107997992;LOC107999286;LOC108002801;LOC108003146
Cellular Component	macromolecular complex	2	LOC107999286;LOC108002511
Cellular Component	organelle	3	LOC107994550;LOC108001352;LOC108002511
Cellular Component	cell	3	LOC107994550;LOC108001352;LOC108002511
Cellular Component	cell part	3	LOC107994550;LOC108001352;LOC108002511

### Sheet: AcCK3 vs AcT3
Table S7. GO terms annotated by ORFs within DEcircRNAs in the 6-day-old comparison group
Ontology	Class	Gene number	Gene ID
Biological Process	biological regulation	4	LOC108003778;LOC107995149;LOC107997067;LOC108002839
Biological Process	signaling	1	LOC108003778
Biological Process	response to stimulus	1	LOC108003778
Biological Process	localization	1	LOC107995620
Biological Process	metabolic process	3	LOC108003778;LOC108003484;LOC107995620
Biological Process	cellular process	3	LOC108003778;LOC108003484;LOC107993301
Biological Process	single-organism process	2	LOC108003778;LOC107993301
Molecular Function	nucleic acid binding transcription factor activity	2	LOC108003778;LOC107997067
Molecular Function	molecular transducer activity	2	LOC108003778;LOC107995620
Molecular Function	binding	8	LOC108003778;LOC108003484;LOC107993301;LOC107993704;LOC107994204;LOC107995149;LOC107995620;LOC107997067
Molecular Function	signal transducer activity	1	LOC108003778
Molecular Function	catalytic activity	6	LOC108003484;LOC107993301;LOC107994275;LOC107995620;LOC108000173;LOC108001561
Cellular Component	cell	5	LOC108003778;LOC107993301;LOC107995149;LOC107997067;LOC108002839
Cellular Component	cell part	5	LOC108003778;LOC107993301;LOC107995149;LOC107997067;LOC108002839
Cellular Component	organelle	4	LOC108003778;LOC107993301;LOC107995149;LOC107997067
Cellular Component	organelle part	1	LOC107993301
Cellular Component	macromolecular complex	1	LOC107993301
