## supplemental for "CircRNAs and their regulatory networks associated with the antioxidant enzymes and immune responses of Asian honey bee larvae to fungal infection": Table S8.xlsx

### Sheet: AcCK1 vs AcT1
Table S7. KEGG pathways annotated by ORFs within DEcircRNAs in the 4-day-old comparison group
KEGG A class	KEGG B class	Pathway	AcCK1 vs AcT1	All	P value	Q value	Pathway ID	Gene	K number
Organismal Systems	Endocrine system	Insulin signaling pathway	4	70	0.000564657	0.0604182	ko04910	LOC107994726;LOC107998974;LOC107999690;LOC108000569	K00871+K02183+K07200+K03083
Organismal Systems	Endocrine system	Glucagon signaling pathway	3	59	0.00428485	0.229239	ko04922	LOC107994726;LOC107998974;LOC107999690	K00871+K02183+K07200
Organismal Systems	Development	Dorso-ventral axis formation	2	31	0.0132086	0.348105	ko04320	LOC107998870;LOC108000995	K02098+K02360
Human Diseases	Infectious diseases	Tuberculosis	2	45	0.026809	0.348105	ko05152	LOC107998974;LOC107999286	K02183+K02154
Human Diseases	Cancers	Gastric cancer	2	51	0.0338283	0.348105	ko05226	LOC108000569;LOC108002801	K03083+K05658
Organismal Systems	Sensory system	Phototransduction	1	6	0.0340571	0.348105	ko04744	LOC107998974	K02183
Organismal Systems	Endocrine system	Melanogenesis	2	53	0.0363132	0.348105	ko04916	LOC107998974;LOC108000569	K02183+K03083
Human Diseases	Infectious diseases	Kaposi sarcoma-associated herpesvirus infection	2	54	0.0375818	0.348105	ko05167	LOC107998974;LOC108000569	K02183+K03083
Organismal Systems	Nervous system	Neurotrophin signaling pathway	2	57	0.0414897	0.348105	ko04722	LOC107998974;LOC108000569	K02183+K03083
Human Diseases	Endocrine and metabolic diseases	Insulin resistance	2	57	0.0414897	0.348105	ko04931	LOC107999690;LOC108000569	K07200+K03083
Environmental Information Processing	Signal transduction	Hippo signaling pathway -fly	2	58	0.0428258	0.348105	ko04391	LOC108000798;LOC108003317	K16507+K02306
Metabolism	Glycan biosynthesis and metabolism	Glycosaminoglycan biosynthesis - chondroitin sulfate / dermatan sulfate	1	8	0.0451632	0.348105	ko00532	LOC108000170	K13499
Organismal Systems	Environmental adaptation	Circadian rhythm - fly	1	8	0.0451632	0.348105	ko04711	LOC108000569	K03083
Environmental Information Processing	Signal transduction	Apelin signaling pathway	2	60	0.0455465	0.348105	ko04371	LOC107998974;LOC107999690	K02183+K07200
Organismal Systems	Endocrine system	Oxytocin signaling pathway	2	65	0.0526229	0.354607	ko04921	LOC107998974;LOC107999690	K02183+K07200
Organismal Systems	Nervous system	Dopaminergic synapse	2	66	0.0540836	0.354607	ko04728	LOC107998974;LOC108000569	K02183+K03083
Environmental Information Processing	Signal transduction	Calcium signaling pathway	2	70	0.0600714	0.354607	ko04020	LOC107994726;LOC107998974	K00871+K02183
Organismal Systems	Excretory system	Collecting duct acid secretion	1	11	0.0615957	0.354607	ko04966	LOC107999286	K02154
Environmental Information Processing	Signal transduction	Wnt signaling pathway	2	73	0.0647089	0.354607	ko04310	LOC108000569;LOC108003317	K03083+K02306
Human Diseases	Cancers	MicroRNAs in cancer	2	74	0.0662816	0.354607	ko05206	LOC108000201;LOC108002801	K09409+K05658
Organismal Systems	Environmental adaptation	Circadian rhythm	1	13	0.0724015	0.361557	ko04710	LOC107999690	K07200
Human Diseases	Infectious diseases	Human cytomegalovirus infection	2	79	0.0743389	0.361557	ko05163	LOC107998974;LOC108000569	K02183+K03083
Metabolism	Metabolism of cofactors and vitamins	Thiamine metabolism	1	15	0.0830893	0.378085	ko00730	LOC107992482	K01077
Metabolism	Glycan biosynthesis and metabolism	Other glycan degradation	1	18	0.0989025	0.378085	ko00511	LOC108001667	K01191
Environmental Information Processing	Membrane transport	ABC transporters	1	18	0.0989025	0.378085	ko02010	LOC108002801	K05658
Human Diseases	Immune diseases	Rheumatoid arthritis	1	19	0.104116	0.378085	ko05323	LOC107999286	K02154
Metabolism	Carbohydrate metabolism	Starch and sucrose metabolism	1	20	0.109301	0.378085	ko00500	LOC107995527	K01196
Human Diseases	Endocrine and metabolic diseases	Non-alcoholic fatty liver disease (NAFLD)	2	99	0.109415	0.378085	ko04932	LOC107999690;LOC108000569	K07200+K03083
Environmental Information Processing	Signal transduction	Hedgehog signaling pathway	1	22	0.119585	0.378085	ko04340	LOC108000569	K03083
Environmental Information Processing	Signal transduction	Hippo signaling pathway - multiple species	1	22	0.119585	0.378085	ko04392	LOC108000798	K16507
Organismal Systems	Sensory system	Olfactory transduction	1	22	0.119585	0.378085	ko04740	LOC107998974	K02183
Human Diseases	Infectious diseases	Pertussis	1	22	0.119585	0.378085	ko05133	LOC107998974	K02183
Metabolism	Metabolism of cofactors and vitamins	Folate biosynthesis	1	24	0.129757	0.378085	ko00790	LOC107992482	K01077
Organismal Systems	Immune system	B cell receptor signaling pathway	1	24	0.129757	0.378085	ko04662	LOC108000569	K03083
Human Diseases	Cancers	Basal cell carcinoma	1	24	0.129757	0.378085	ko05217	LOC108000569	K03083
Organismal Systems	Immune system	IL-17 signaling pathway	1	25	0.134801	0.378085	ko04657	LOC108000569	K03083
Environmental Information Processing	Signal transduction	Hedgehog signaling pathway - fly	1	26	0.139818	0.378085	ko04341	LOC108000569	K03083
Organismal Systems	Endocrine system	Prolactin signaling pathway	1	26	0.139818	0.378085	ko04917	LOC108000569	K03083
Organismal Systems	Endocrine system	Adipocytokine signaling pathway	1	26	0.139818	0.378085	ko04920	LOC107999690	K07200
Human Diseases	Cancers	Glioma	1	27	0.144807	0.378085	ko05214	LOC107998974	K02183
Human Diseases	Neurodegenerative diseases	Alzheimer disease	2	119	0.14809	0.378085	ko05010	LOC107998974;LOC108000569	K02183+K03083
Human Diseases	Cancers	Endometrial cancer	1	28	0.149768	0.378085	ko05213	LOC108000569	K03083
Human Diseases	Drug resistance	EGFR tyrosine kinase inhibitor resistance	1	31	0.164489	0.378085	ko01521	LOC108000569	K03083
Human Diseases	Infectious diseases	Human papillomavirus infection	2	128	0.166365	0.378085	ko05165	LOC107999286;LOC108000569	K02154+K03083
Organismal Systems	Sensory system	Phototransduction - fly	1	32	0.169342	0.378085	ko04745	LOC107998974	K02183
Human Diseases	Cardiovascular diseases	Hypertrophic cardiomyopathy (HCM)	1	32	0.169342	0.378085	ko05410	LOC107999690	K07200
Organismal Systems	Nervous system	Long-term potentiation	1	34	0.178969	0.378085	ko04720	LOC107998974	K02183
Organismal Systems	Endocrine system	Renin secretion	1	34	0.178969	0.378085	ko04924	LOC107998974	K02183
Human Diseases	Infectious diseases	Hepatitis C	1	34	0.178969	0.378085	ko05160	LOC108000569	K03083
Human Diseases	Infectious diseases	Measles	1	34	0.178969	0.378085	ko05162	LOC108000569	K03083
Organismal Systems	Immune system	C-type lectin receptor signaling pathway	1	35	0.183742	0.378085	ko04625	LOC107998974	K02183
Organismal Systems	Immune system	T cell receptor signaling pathway	1	35	0.183742	0.378085	ko04660	LOC108000569	K03083
Organismal Systems	Nervous system	Synaptic vesicle cycle	1	37	0.19321	0.390066	ko04721	LOC107999286	K02154
Environmental Information Processing	Signal transduction	ErbB signaling pathway	1	39	0.202574	0.392738	ko04012	LOC108000569	K03083
Human Diseases	Infectious diseases	Vibrio cholerae infection	1	39	0.202574	0.392738	ko05110	LOC107999286	K02154
Organismal Systems	Digestive system	Bile secretion	1	40	0.207217	0.392738	ko04976	LOC108002801	K05658
Human Diseases	Cancers	Colorectal cancer	1	41	0.211835	0.392738	ko05210	LOC108000569	K03083
Metabolism	Carbohydrate metabolism	Amino sugar and nucleotide sugar metabolism	1	43	0.220994	0.392738	ko00520	LOC107994792	K01183
Human Diseases	Substance dependence	Amphetamine addiction	1	44	0.225536	0.392738	ko05031	LOC107998974	K02183
Human Diseases	Infectious diseases	Epithelial cell signaling in Helicobacter pylori infection	1	44	0.225536	0.392738	ko05120	LOC107999286	K02154
Organismal Systems	Environmental adaptation	Thermogenesis	2	160	0.23413	0.392738	ko04714	LOC107998414;LOC107999690	K15601+K07200
Organismal Systems	Sensory system	Inflammatory mediator regulation of TRP channels	1	46	0.234544	0.392738	ko04750	LOC107998974	K02183
Organismal Systems	Digestive system	Gastric acid secretion	1	46	0.234544	0.392738	ko04971	LOC107998974	K02183
Organismal Systems	Digestive system	Salivary secretion	1	48	0.243453	0.392738	ko04970	LOC107998974	K02183
Organismal Systems	Aging	Longevity regulating pathway - mammal	1	51	0.256632	0.392738	ko04211	LOC107999690	K07200
Organismal Systems	Endocrine system	GnRH signaling pathway	1	52	0.260976	0.392738	ko04912	LOC107998974	K02183
Organismal Systems	Endocrine system	Estrogen signaling pathway	1	52	0.260976	0.392738	ko04915	LOC107998974	K02183
Human Diseases	Cancers	Prostate cancer	1	52	0.260976	0.392738	ko05215	LOC108000569	K03083
Human Diseases	Cancers	Breast cancer	1	52	0.260976	0.392738	ko05224	LOC108000569	K03083
Organismal Systems	Aging	Longevity regulating pathway - multiple species	1	53	0.265297	0.392738	ko04213	LOC107999690	K07200
Cellular Processes	Cellular community - eukaryotes	Signaling pathways regulating pluripotency of stem cells	1	53	0.265297	0.392738	ko04550	LOC108000569	K03083
Human Diseases	Cardiovascular diseases	Fluid shear stress and atherosclerosis	1	55	0.273866	0.392738	ko05418	LOC107998974	K02183
Cellular Processes	Transport and catabolism	Phagosome	1	57	0.28234	0.392738	ko04145	LOC107999286	K02154
Organismal Systems	Endocrine system	Aldosterone synthesis and secretion	1	58	0.286542	0.392738	ko04925	LOC107998974	K02183
Organismal Systems	Immune system	Chemokine signaling pathway	1	59	0.290721	0.392738	ko04062	LOC108000569	K03083
Organismal Systems	Circulatory system	Vascular smooth muscle contraction	1	59	0.290721	0.392738	ko04270	LOC107998974	K02183
Human Diseases	Cancers	Pathways in cancer	2	187	0.292928	0.392738	ko05200	LOC107998974;LOC108000569	K02183+K03083
Environmental Information Processing	Signal transduction	FoxO signaling pathway	1	60	0.294877	0.392738	ko04068	LOC107999690	K07200
Environmental Information Processing	Signal transduction	Phosphatidylinositol signaling system	1	60	0.294877	0.392738	ko04070	LOC107998974	K02183
Organismal Systems	Environmental adaptation	Circadian entrainment	1	60	0.294877	0.392738	ko04713	LOC107998974	K02183
Organismal Systems	Development	Axon guidance	1	65	0.31531	0.392738	ko04360	LOC108000569	K03083
Environmental Information Processing	Signal transduction	AMPK signaling pathway	1	66	0.319329	0.392738	ko04152	LOC107999690	K07200
Organismal Systems	Circulatory system	Adrenergic signaling in cardiomyocytes	1	66	0.319329	0.392738	ko04261	LOC107998974	K02183
Cellular Processes	Cellular community - eukaryotes	Tight junction	1	66	0.319329	0.392738	ko04530	LOC107999690	K07200
Organismal Systems	Endocrine system	Thyroid hormone signaling pathway	1	66	0.319329	0.392738	ko04919	LOC108000569	K03083
Human Diseases	Substance dependence	Alcoholism	1	66	0.319329	0.392738	ko05034	LOC107998974	K02183
Human Diseases	Infectious diseases	Influenza A	1	66	0.319329	0.392738	ko05164	LOC108000569	K03083
Cellular Processes	Cell growth and death	Cellular senescence	1	69	0.331252	0.402773	ko04218	LOC107998974	K02183
Environmental Information Processing	Signal transduction	Hippo signaling pathway	1	70	0.335182	0.402972	ko04390	LOC108000569	K03083
Cellular Processes	Cell growth and death	Oocyte meiosis	1	73	0.346842	0.407582	ko04114	LOC107998974	K02183
Human Diseases	Cancers	Hepatocellular carcinoma	1	73	0.346842	0.407582	ko05225	LOC108000569	K03083
Environmental Information Processing	Signal transduction	cGMP - PKG signaling pathway	1	74	0.350685	0.407582	ko04022	LOC107998974	K02183
Cellular Processes	Cell growth and death	Cell cycle	1	76	0.358308	0.407582	ko04110	LOC108000569	K03083
Cellular Processes	Transport and catabolism	Lysosome	1	76	0.358308	0.407582	ko04142	LOC107999286	K02154
Environmental Information Processing	Signal transduction	Rap1 signaling pathway	1	78	0.365845	0.407582	ko04015	LOC107998974	K02183
Cellular Processes	Cellular community - eukaryotes	Focal adhesion	1	78	0.365845	0.407582	ko04510	LOC108000569	K03083
Human Diseases	Endocrine and metabolic diseases	Cushing syndrome	1	79	0.369583	0.407582	ko04934	LOC108000569	K03083
Environmental Information Processing	Signal transduction	MAPK signaling pathway - fly	1	80	0.373299	0.407582	ko04013	LOC108002492	K10176
Environmental Information Processing	Signal transduction	Ras signaling pathway	1	82	0.38067	0.411431	ko04014	LOC107998974	K02183
Environmental Information Processing	Signal transduction	mTOR signaling pathway	1	87	0.398739	0.42665	ko04150	LOC108000569	K03083
Metabolism	Energy metabolism	Oxidative phosphorylation	1	94	0.423198	0.447526	ko00190	LOC107999286	K02154
Environmental Information Processing	Signal transduction	cAMP signaling pathway	1	95	0.426614	0.447526	ko04024	LOC107998974	K02183
Environmental Information Processing	Signal transduction	PI3K-Akt signaling pathway	1	100	0.443409	0.460629	ko04151	LOC108000569	K03083
Human Diseases	Infectious diseases	Epstein-Barr virus infection	1	102	0.449996	0.462977	ko05169	LOC108000569	K03083
Human Diseases	Infectious diseases	HTLV-I infection	1	119	0.503078	0.512661	ko05166	LOC108000569	K03083
Metabolism	Global and overview maps	Metabolic pathways	5	828	0.537952	0.543027	ko01100	LOC107992482;LOC107994792;LOC107995527;LOC107999286;LOC108000170	K01077+K01183+K01196+K02154+K13499
Metabolism	Nucleotide metabolism	Purine metabolism	1	133	0.543111	0.543111	ko00230	LOC107998249	K01769

### Sheet: AcCK2 vs AcT2
Table S7. KEGG pathways annotated by ORFs within DEcircRNAs in the 5-day-old comparison group
KEGG_A_class	KEGG_B_class	Pathway	AcCK2-vs-AcT2 (13)	All (3302)	P value	Q value	Pathway ID	Genes	K_IDs
Organismal Systems	Endocrine system	Parathyroid hormone synthesis, secretion and action	2	46	0.0134333	0.263534	ko04928	LOC107996802;LOC107998728	K09260+K09048
Cellular Processes	Cellular community - eukaryotes	Adherens junction	2	49	0.015162	0.263534	ko04520	LOC108001569;LOC108002511	K06084+K04501
Human Diseases	Infectious diseases	Hepatitis B	2	49	0.015162	0.263534	ko05161	LOC107998728;LOC108002511	K09048+K04501
Human Diseases	Cancers	Gastric cancer	2	51	0.0163657	0.263534	ko05226	LOC108002511;LOC108002801	K04501+K05658
Organismal Systems	Endocrine system	Glucagon signaling pathway	2	59	0.0215759	0.263534	ko04922	LOC107994726;LOC107998728	K00871+K09048
Environmental Information Processing	Signal transduction	Apelin signaling pathway	2	60	0.0222705	0.263534	ko04371	LOC107996802;LOC108002511	K09260+K04501
Environmental Information Processing	Signal transduction	cGMP - PKG signaling pathway	2	74	0.0329464	0.314805	ko04022	LOC107996802;LOC107998728	K09260+K09048
Environmental Information Processing	Signal transduction	MAPK signaling pathway - fly	2	80	0.0380365	0.314805	ko04013	LOC107994550;LOC107996802	K09237+K09260
Organismal Systems	Excretory system	Collecting duct acid secretion	1	11	0.0425278	0.314805	ko04966	LOC107999286	K02154
Metabolism	Metabolism of cofactors and vitamins	Thiamine metabolism	1	15	0.0575739	0.314805	ko00730	LOC107992482	K01077
Environmental Information Processing	Membrane transport	ABC transporters	1	18	0.0687149	0.314805	ko02010	LOC108002801	K05658
Human Diseases	Immune diseases	Rheumatoid arthritis	1	19	0.0724015	0.314805	ko05323	LOC107999286	K02154
Organismal Systems	Immune system	Th17 cell differentiation	1	23	0.0870135	0.314805	ko04659	LOC108002511	K04501
Human Diseases	Infectious diseases	Human papillomavirus infection	2	128	0.0879918	0.314805	ko05165	LOC107998728;LOC107999286	K09048+K02154
Metabolism	Metabolism of cofactors and vitamins	Folate biosynthesis	1	24	0.0906331	0.314805	ko00790	LOC107992482	K01077
Genetic Information Processing	Replication and repair	Base excision repair	1	25	0.0942395	0.314805	ko03410	LOC107995253	K10776
Organismal Systems	Excretory system	Vasopressin-regulated water reabsorption	1	25	0.0942395	0.314805	ko04962	LOC107998728	K09048
Human Diseases	Cancers	Chronic myeloid leukemia	1	30	0.112074	0.314805	ko05220	LOC108002511	K04501
Organismal Systems	Development	Dorso-ventral axis formation	1	31	0.115602	0.314805	ko04320	LOC108000995	K02360
Human Diseases	Cancers	Pancreatic cancer	1	31	0.115602	0.314805	ko05212	LOC108002511	K04501
Organismal Systems	Endocrine system	Cortisol synthesis and secretion	1	32	0.119117	0.314805	ko04927	LOC107998728	K09048
Human Diseases	Substance dependence	Cocaine addiction	1	32	0.119117	0.314805	ko05030	LOC107998728	K09048
Human Diseases	Endocrine and metabolic diseases	AGE-RAGE signaling pathway in diabetic complications	1	35	0.129584	0.314805	ko04933	LOC108002511	K04501
Environmental Information Processing	Signal transduction	TGF-beta signaling pathway	1	36	0.133048	0.314805	ko04350	LOC108002511	K04501
Environmental Information Processing	Signal transduction	TNF signaling pathway	1	36	0.133048	0.314805	ko04668	LOC107998728	K09048
Organismal Systems	Nervous system	Synaptic vesicle cycle	1	37	0.136499	0.314805	ko04721	LOC107999286	K02154
Organismal Systems	Endocrine system	Thyroid hormone synthesis	1	38	0.139937	0.314805	ko04918	LOC107998728	K09048
Human Diseases	Infectious diseases	Vibrio cholerae infection	1	39	0.143362	0.314805	ko05110	LOC107999286	K02154
Organismal Systems	Digestive system	Bile secretion	1	40	0.146775	0.314805	ko04976	LOC108002801	K05658
Human Diseases	Cancers	Colorectal cancer	1	41	0.150176	0.314805	ko05210	LOC108002511	K04501
Metabolism	Carbohydrate metabolism	Amino sugar and nucleotide sugar metabolism	1	43	0.156939	0.314805	ko00520	LOC107994792	K01183
Human Diseases	Substance dependence	Amphetamine addiction	1	44	0.160302	0.314805	ko05031	LOC107998728	K09048
Human Diseases	Infectious diseases	Epithelial cell signaling in Helicobacter pylori infection	1	44	0.160302	0.314805	ko05120	LOC107999286	K02154
Human Diseases	Infectious diseases	Tuberculosis	1	45	0.163652	0.314805	ko05152	LOC107999286	K02154
Organismal Systems	Aging	Longevity regulating pathway - mammal	1	51	0.183498	0.314805	ko04211	LOC107998728	K09048
Organismal Systems	Endocrine system	Estrogen signaling pathway	1	52	0.186763	0.314805	ko04915	LOC107998728	K09048
Human Diseases	Cancers	Prostate cancer	1	52	0.186763	0.314805	ko05215	LOC107998728	K09048
Cellular Processes	Cellular community - eukaryotes	Signaling pathways regulating pluripotency of stem cells	1	53	0.190016	0.314805	ko04550	LOC108002511	K04501
Organismal Systems	Endocrine system	Melanogenesis	1	53	0.190016	0.314805	ko04916	LOC107998728	K09048
Organismal Systems	Nervous system	Cholinergic synapse	1	54	0.193257	0.314805	ko04725	LOC107998728	K09048
Human Diseases	Cardiovascular diseases	Fluid shear stress and atherosclerosis	1	55	0.196486	0.314805	ko05418	LOC107996802	K09260
Cellular Processes	Transport and catabolism	Phagosome	1	57	0.202908	0.314805	ko04145	LOC107999286	K02154
Organismal Systems	Endocrine system	Insulin secretion	1	57	0.202908	0.314805	ko04911	LOC107998728	K09048
Organismal Systems	Endocrine system	Relaxin signaling pathway	1	57	0.202908	0.314805	ko04926	LOC107998728	K09048
Human Diseases	Endocrine and metabolic diseases	Insulin resistance	1	57	0.202908	0.314805	ko04931	LOC107998728	K09048
Organismal Systems	Endocrine system	Aldosterone synthesis and secretion	1	58	0.206101	0.314805	ko04925	LOC107998728	K09048
Environmental Information Processing	Signal transduction	FoxO signaling pathway	1	60	0.212452	0.314805	ko04068	LOC108002511	K04501
Environmental Information Processing	Signal transduction	AMPK signaling pathway	1	66	0.231225	0.314805	ko04152	LOC107998728	K09048
Organismal Systems	Circulatory system	Adrenergic signaling in cardiomyocytes	1	66	0.231225	0.314805	ko04261	LOC107998728	K09048
Organismal Systems	Nervous system	Dopaminergic synapse	1	66	0.231225	0.314805	ko04728	LOC107998728	K09048
Human Diseases	Substance dependence	Alcoholism	1	66	0.231225	0.314805	ko05034	LOC107998728	K09048
Environmental Information Processing	Signal transduction	Calcium signaling pathway	1	70	0.24351	0.314805	ko04020	LOC107994726	K00871
Environmental Information Processing	Signal transduction	Hippo signaling pathway	1	70	0.24351	0.314805	ko04390	LOC108002511	K04501
Organismal Systems	Endocrine system	Insulin signaling pathway	1	70	0.24351	0.314805	ko04910	LOC107994726	K00871
Environmental Information Processing	Signal transduction	Wnt signaling pathway	1	73	0.252605	0.314805	ko04310	LOC108002511	K04501
Human Diseases	Cancers	Hepatocellular carcinoma	1	73	0.252605	0.314805	ko05225	LOC108002511	K04501
Human Diseases	Cancers	MicroRNAs in cancer	1	74	0.255614	0.314805	ko05206	LOC108002801	K05658
Cellular Processes	Cell growth and death	Cell cycle	1	76	0.261599	0.314805	ko04110	LOC108002511	K04501
Cellular Processes	Transport and catabolism	Lysosome	1	76	0.261599	0.314805	ko04142	LOC107999286	K02154
Human Diseases	Endocrine and metabolic diseases	Cushing syndrome	1	79	0.270492	0.314835	ko04934	LOC107998728	K09048
Human Diseases	Infectious diseases	Human cytomegalovirus infection	1	79	0.270492	0.314835	ko05163	LOC107998728	K09048
Human Diseases	Cancers	Viral carcinogenesis	1	84	0.285095	0.32648	ko05203	LOC107998728	K09048
Metabolism	Energy metabolism	Oxidative phosphorylation	1	94	0.313495	0.35087	ko00190	LOC107999286	K02154
Environmental Information Processing	Signal transduction	cAMP signaling pathway	1	95	0.316277	0.35087	ko04024	LOC107998728	K09048
Environmental Information Processing	Signal transduction	PI3K-Akt signaling pathway	1	100	0.330032	0.360496	ko04151	LOC107998728	K09048
Human Diseases	Infectious diseases	HTLV-I infection	1	119	0.380003	0.408791	ko05166	LOC108002511	K04501
Genetic Information Processing	Folding, sorting and degradation	Protein processing in endoplasmic reticulum	1	123	0.390074	0.413362	ko04141	LOC108001958	K10636
Human Diseases	Neurodegenerative diseases	Huntington disease	1	156	0.467584	0.488212	ko05016	LOC107998728	K09048
Organismal Systems	Environmental adaptation	Thermogenesis	1	160	0.476334	0.49014	ko04714	LOC107998728	K09048
Human Diseases	Cancers	Pathways in cancer	1	187	0.532011	0.539612	ko05200	LOC108002511	K04501
Metabolism	Global and overview maps	Metabolic pathways	3	828	0.670141	0.670141	ko01100	LOC107992482;LOC107994792;LOC107999286	K01077+K01183+K02154

### Sheet: AcCK3 vs AcT3
Table S7. KEGG pathways annotated by ORFs within DEcircRNAs in the 6-day-old comparison group
KEGG_A_class	KEGG_B_class	Pathway	AcCK3-vs-AcT3 (9)	All (3302)	P value	Q value	Pathway ID	Genes	K_IDs
Metabolism	Glycan biosynthesis and metabolism	Glycosaminoglycan biosynthesis - chondroitin sulfate / dermatan sulfate	1	8	0.0216208	0.255397	ko00532	LOC108000170	K13499
Human Diseases	Infectious diseases	HTLV-I infection	2	119	0.0392839	0.255397	ko05166	LOC107995510;LOC108002839	K12076+K15309
Organismal Systems	Immune system	T cell receptor signaling pathway	1	35	0.0915568	0.255397	ko04660	LOC107995510	K12076
Organismal Systems	Nervous system	Synaptic vesicle cycle	1	37	0.0965559	0.255397	ko04721	LOC107997812	K18211
Metabolism	Carbohydrate metabolism	Amino sugar and nucleotide sugar metabolism	1	43	0.111407	0.255397	ko00520	LOC107994792	K01183
Organismal Systems	Digestive system	Protein digestion and absorption	1	45	0.116308	0.255397	ko04974	LOC107994275	K01278
Cellular Processes	Cell growth and death	Apoptosis - fly	1	51	0.13087	0.255397	ko04214	LOC107997067	K09428
Organismal Systems	Endocrine system	Insulin secretion	1	57	0.145218	0.255397	ko04911	LOC107997812	K18211
Environmental Information Processing	Signal transduction	Hippo signaling pathway -fly	1	58	0.147589	0.255397	ko04391	LOC107995510	K12076
Cellular Processes	Cellular community - eukaryotes	Tight junction	1	66	0.166345	0.255397	ko04530	LOC107995510	K12076
Environmental Information Processing	Signal transduction	Hippo signaling pathway	1	70	0.175585	0.255397	ko04390	LOC107995510	K12076
Human Diseases	Cancers	Viral carcinogenesis	1	84	0.207212	0.276283	ko05203	LOC107995510	K12076
Cellular Processes	Transport and catabolism	Endocytosis	1	121	0.28567	0.342527	ko04144	LOC107999220	K12485
Human Diseases	Infectious diseases	Human papillomavirus infection	1	128	0.299711	0.342527	ko05165	LOC107995510	K12076
Organismal Systems	Environmental adaptation	Thermogenesis	1	160	0.360824	0.384879	ko04714	LOC107998414	K15601
Metabolism	Global and overview maps	Metabolic pathways	2	828	0.701842	0.701842	ko01100	LOC107994792;LOC108000170	K01183+K13499
